# Systematic discovery of directional regulatory motifs associated with human insulator sites

**DOI:** 10.1101/2024.01.20.573595

**Authors:** Naoki Osato, Michiaki Hamada

## Abstract

Insulator proteins function as barriers to enhancer–promoter interactions (EPIs), thereby regulating gene expression. The primary insulator protein in vertebrates is CTCF, a DNA-binding protein (DBP); however, the roles of other DBPs in EPI insulation are not fully understood. To address this, we developed a systematic and comprehensive deep learning–based approach to identify DNA motifs of DBPs associated with insulator function. Applying this method to human fibroblast cells, we identified 97 directional motifs and a smaller number of non-directional motifs. These motifs were mapped to 23 DBPs previously linked to insulator activity, CTCF, and/or other forms of chromosomal transcriptional regulation. We found that the estimated orientation bias of CTCF was consistently proportional to the orientation bias observed in chromatin interaction data. Furthermore, these motifs showed significant enrichment at insulator sites that separate repressive and active chromatin regions, at chromatin interaction–defined boundaries, and at splice sites, compared to motifs of other DBPs. For instance, we observed that the key regulator MyoD-binding site is located at an insulator site near a gene involved in skeletal muscle differentiation and function. Importantly, our findings support the previously proposed insulator-pairing model, which suggests that insulator–insulator interactions are orientation-dependent, and highlight the involvement of multiple DNA-binding proteins beyond CTCF. Together, these results provide new insights into transcriptional regulatory mechanisms mediated by insulator-associated DBPs.
