## Supplementary material for "Systematic discovery of directional regulatory motifs associated with human insulator sites": Supplementary_Table2.xlsx

### Sheet: DBP list 1,2
Supplementary Table 2. Prediction of insulator-associated DBPs
Putative insulator activity or related functions of DBPs are shown (Adjusted p value < 0.001)
DBP	Directionality: Directional bias in DNA-binding sites (X: no directionality observed)
AHR	RF
ASCL1	FF		DBP List 1 : All DNA-binding sites
ATF2	FF		DBP List 1A : DBPs with ≥ 1,000 DNA-binding sites
ATF7	FF		DBP List 1B : DBPs with 100–999 DNA-binding sites
BATF	RR		DBP List 1C : DBPs with ≥ 1,000 DNA-binding sites that do not overlap with ChIP-seq peaks of H3K4me3, H3K4me1, or H3K27ac
BATF3	FF		DBP List 1D : DBPs with 100–999 DNA-binding sites that do not overlap with ChIP-seq peaks of H3K4me3, H3K4me1, or H3K27ac
BCL6	FF
CDX2	FF		DBP List 2 : DNA-binding sites that overlap with chromatin interaction sites located within regions spanning more than 5 kb upstream to 5 kb downstream of a transcript
CEBPA	FR		DBP List 2A : DBPs with ≥ 1,000 DNA-binding sites
CLOCK	RR		DBP List 2B : DBPs with 100–999 DNA-binding sites
CREB5	RR		DBP List 2C : DBPs with ≥ 1,000 DNA-binding sites that do not overlap with ChIP-seq peaks of H3K4me3, H3K4me1, or H3K27ac.
CTCF	FR		DBP List 2D : DBPs with 100–999 DNA-binding sites that do not overlap with ChIP-seq peaks of H3K4me3, H3K4me1, or H3K27ac.
CTCFL	FR
DUX4	FF
EBF1	RR		Comparison of selection criteria for insulator-associated DBPs.
EGR1	FR		With histone mark overlap			Without histone mark overlap			With histone mark overlap: DBPs whose DNA-binding sites overlap with histone marks (TF lists 1A, 1B, 2A, 2B; H3K4me3, H3K4me1, or H3K27ac)
EGR2	RF		DBPs shared between			DBPs shared between			Without histone mark overlap: DBPs whose DNA-binding sites do not overlap with histone marks (TF lists 1C, 1D, 2C, 2D; H3K4me3, H3K4me1, or H3K27ac)
EGR3	RF		DBP List 1A and 1B	DBP List 1C and 1D		DBP List 2A and 2B	DBP List 2C and 2D
ELK4	FF
EP300	FR		AHR	BATF		ASCL1	ASCL1
EPAS1	FF		ASCL1	BCL6		ATF7	ATF2
ETV1	FF		ATF7	CEBPA		BATF3	BATF3
FOS	X		BATF	CTCF		CDX2	BCL6
FOSL2	RR, X		CEBPA	CTCFL		CLOCK	CDX2
FOXA3	RF		CREB5	EBF1		CTCF	CTCF
FOXH1	RR		CTCF	EPAS1		CTCFL	CTCFL
FOXK1	FF		CTCFL	FOS		DUX4	EGR3
GATA2	RR		EGR1	FOSL2		EGR1	FOSL2
GRHL1	FR		EGR2	GATA2		EGR2	FOXA3
GRHL2	RF		EGR3	GRHL2		EGR3	GRHL1
HNF4A	RF, FF		ELK4	JUN		EP300	HNF4A
JUN	RR, X		EP300	JUND		FOSL2	JUND
JUNB	X		EPAS1	KLF5		FOXH1	MAFG
JUND	X		ETV1	MAFG		GRHL1	MYB
KLF1	FR		FOS	MYCN		JUN	MYCN
KLF16	RF		FOSL2	NFYC		JUND	NR2F2
KLF5	FF		FOXK1	NR2F2		KLF1	NR3C1
KLF8	FR		GRHL2	NR3C1		KLF8	RAD21
KLF9	FR		HNF4A	NR5A2		KLF9	REST
MAFG	RR		JUN	RAD21		MAZ	RUNX1
MAZ	FR		JUNB	RBPJ		MEIS2	RUNX3
MECP2	RR		JUND	RUNX1		MYCN	RXRA
MEF2B	FF		KLF16	RUNX3		MYOD1	SCRT1
MEIS2	RR		KLF9	RXRA		MYOG	SMC3
MYB	FR		MECP2	SCRT1		NR2C2	SP5
MYCN	FR, RR		MEF2B	SMAD2		NR3C1	SREBF2
MYOD1	RF		MYCN	SMC3		PAX5	STAT3
MYOG	RF		NR2F2	SP5		PBX2	TFAP2C
NFYC	FF		NR3C1	SPIB		RAD21	TFAP4
NR2C2	FF		PAX5	TBX21		RUNX1	TRIM28
NR2F2	RR		PRDM9	TCF12		RXRA	USF1
NR3C1	RR		RAD21	TCF3		SCRT1	VDR
NR5A2	RF		RBPJ	TCF4		SIN3A	ZBTB7A
PAX5	RR		RUNX1	TFAP2C		SMAD3	ZFP3
PBX2	FR		RXRA	TP53		SMC3	ZIC2
PRDM9	RF		SIN3A	TRIM28		SP1	ZNF143
RAD21	FR		SMAD1	VDR		SP2	ZNF329
RBPJ	RF		SMAD3	ZBTB7A		STAT1
REST	FF		SMC3	ZNF329		TAF1
RUNX1	FR		SPI1			TCF4
RUNX3	FR		SPIB			TRIM28
RXRA	RF		SREBF2			VDR
SCRT1	FF		TBX21			ZBTB7A
SIN3A	FR		TCF4			ZFP3
SMAD1	RR		TEAD3			ZIC2
SMAD2	FR		TFAP4			ZNF18
SMAD3	RF		TP53			ZNF320
SMC3	FR		TRIM28			ZNF329
SP1	FR		VDR			ZNF35
SP2	FR		ZBTB7A
SP5	RF		ZEB1
SPI1	X		ZIC2
SPIB	FF		ZNF18
SREBF2	FR, RR		ZNF320
STAT1	FF		ZNF329
STAT3	FR		ZNF449
TAF1	FR		ZZZ3
TBX21	RF
TCF12	FF
TCF3	FF
TCF4	RF
TEAD3	RR
TFAP2C	RF
TFAP4	FR, RR
TP53	RR, X
TRIM28	RF, FF
USF1	FF
VDR	FF, RR
ZBTB7A	RR, X
ZEB1	FR
ZFP3	FR
ZIC2	RF, FF
ZNF143	FR
ZNF18	FR
ZNF320	RR
ZNF329	RF
ZNF35	RR
ZNF449	FR
ZZZ3	RR

### Sheet: DBP list 1A
FR orientation					Low			High
TF	z score				r value				Mean difference				Number of DeepLIFT scores
	RF	FF	RR	X	RF	FF	RR	X	RF	FF	RR	X	FR vs RF		FR vs FF		FR vs RR		FR vs X
CEBPA	5.64438	3.99148	5.16504	13.7922	0.00618254	0.00604671	0.00772445	0.0279542	1.92344e-05	2.40881e-05	1.33009e-05	0.000147075	533622	579593	270480	313710	304912	291533	99853	433049
CTCF	30.5086	22.6982	22.1371	4.15304	0.0217583	0.0213796	0.0208099	0.00414998	0.000129713	0.000106662	0.000122423	1.53591e-05	1270983	1352987	737247	766181	740290	769080	648057	688467
CTCFL	23.3938	17.2118	21.1874	14.699	0.0181174	0.0177748	0.0218448	0.0163692	0.00010258	7.85594e-05	0.000126718	5.62068e-05	1083651	1140863	614419	636155	626582	627704	434713	704174
EGR1	9.16767	7.10837	10.1314	12.7588	0.00829689	0.00867581	0.0120945	0.0182273	4.71111e-05	3.80926e-05	6.95945e-05	7.41364e-05	755294	882477	410319	492182	448016	489444	245039	489772
EP300	6.81207	4.23444	3.93902	3.48889	0.0061697	0.00511907	0.00473201	0.00474823	5.23975e-05	2.38556e-05	5.02241e-05	1.42459e-05	793366	833033	452071	460326	447197	477711	282787	494955
KLF9	9.11129	6.91723	4.51562	17.232	0.00890859	0.00926193	0.00590132	0.0290102	7.56075e-05	5.09714e-05	6.35645e-05	0.000156518	668675	728595	369049	374699	359854	426476	152995	508531
RAD21	47.6976	34.6415	37.5891	24.3481	0.0350909	0.033922	0.0365473	0.0247942	0.000197276	0.0001802	0.000193193	0.000134402	1204600	1260098	698699	691831	708561	701906	564968	745745
RBPJ	7.52169	4.04055	7.55473	5.76765	0.0182915	0.01429	0.0250713	0.0406458	9.28882e-05	8.09976e-05	0.000112222	9.76735e-05	114434	111077	51161	55626	65198	56492	7152	109089
RUNX1	9.17176	6.61087	4.30352	14.8065	0.0113661	0.0112392	0.00738989	0.0367996	5.91482e-05	4.41605e-05	5.39969e-05	0.00018702	401982	471798	219889	242526	208006	247618	64491	330579
SIN3A	10.2671	7.14308	3.48677	3.62312	0.0128357	0.0121564	0.00587781	0.0087616	7.42418e-05	6.50453e-05	4.33003e-05	2.03309e-05	398078	459400	218865	242733	221658	249145	69054	326556
SMC3	31.7172	23.761	25.6571	24.0728	0.0251852	0.0253897	0.0271915	0.0275048	0.000159814	0.000135791	0.000169775	0.000167146	1013865	1104672	556814	613718	590539	596592	402433	698561
ZEB1	3.53168	4.31798	3.85065	7.05817	0.00621364	0.0108615	0.00945222	0.0390285	2.67006e-05	3.51022e-05	3.69421e-05	0.000164249	200641	232428	86308	135218	122361	100968	11573	187989
ZNF18	8.62031	9.07948	4.47356	7.69229	0.0204144	0.0303377	0.01487	0.0779186	8.15865e-05	0.000117	6.7751e-05	0.000327387	110960	128002	57389	62233	54382	67762	3352	105431
RF orientation
TF	z score				r value				Mean difference				Number of DeepLIFT scores
	FR	FF	RR	X	FR	FF	RR	X	FR	FF	RR	X	RF vs FR		RF vs FF		RF vs RR		RF vs X
AHR	8.42103	5.81775	5.95115	4.38395	0.015045	0.0144255	0.0150149	0.0229779	7.49238e-05	6.25903e-05	7.99927e-05	2.69782e-05	234189	188475	104136	113099	89996	125232	13034	175657
EGR2	13.2348	5.75723	12.2	14.9417	0.0143471	0.00843433	0.01819	0.0296931	8.71843e-05	6.62352e-05	9.57553e-05	0.000118505	636001	511993	267271	370764	294663	305309	106812	402353
EGR3	12.0708	7.89563	9.22559	14.5339	0.0127428	0.0112659	0.0134385	0.0274092	8.2719e-05	8.99787e-05	5.93803e-05	0.000133252	674837	537209	313318	342925	263472	389093	121973	404677
ETV1	5.46733	5.24378	5.32452	11.1412	0.00704729	0.00928776	0.00956245	0.033351	2.85616e-06	2.64266e-06	2.15741e-05	6.47017e-05	390958	412101	211850	213171	220738	194333	41333	371894
GRHL2	6.68396	4.4063	6.25357	10.2085	0.0105565	0.01028	0.0147328	0.0390857	4.43702e-05	1.4375e-05	7.91119e-05	0.000133412	254975	280789	191017	90141	90666	177899	24974	254062
RXRA	19.1925	16.0635	15.0252	26.1819	0.0181878	0.0205182	0.0195921	0.0425631	0.000108721	0.000123127	9.62521e-05	0.000179107	753991	731076	422846	395305	384109	400405	159445	603628
SMAD3	12.1385	9.67296	7.87869	11.9057	0.0157604	0.0172356	0.013916	0.0326703	9.75521e-05	0.000105854	9.16962e-05	0.000141975	417465	375659	203316	217093	207768	219966	51347	321073
TCF4	11.0631	10.4159	5.721	25.5541	0.0122467	0.0160395	0.0086178	0.0556265	3.27421e-05	4.86583e-05	1.96765e-05	0.000302136	579316	512805	269606	293701	279083	310167	84475	420576
TRIM28	6.27966	4.38254	4.60475	9.65086	0.00966713	0.00950786	0.00975528	0.0368633	2.98573e-05	3.58822e-05	2.38466e-05	0.000145271	265937	298573	151227	133202	153417	143963	24942	271969
ZIC2	7.9544	8.8706	4.19635	11.0804	0.0159707	0.0244479	0.0121023	0.0800352	5.90201e-05	9.55783e-05	4.01281e-05	0.000315866	170559	160503	86073	89530	78180	82228	6669	152131
FF orientation
TF	z score				r value				Mean difference				Number of DeepLIFT scores
	RR	FR	RF	X	RR	FR	RF	X	RR	FR	RF	X	FF vs RR		FF vs FR		FF vs RF		FF vs X
ASCL1	7.05882	5.11062	4.96696	10.8001	0.0100099	0.0100132	0.00981631	0.0339498	3.07752e-05	2.50749e-05	3.80042e-05	7.82109e-05	337758	325512	161948	187207	175961	165716	37981	301639
ATF7	9.83939	9.32694	4.41571	4.31045	0.0281853	0.0358377	0.0173806	0.0289853	8.15922e-05	8.52266e-05	5.17547e-05	9.0327e-05	434919	44808	25058	228091	23794	224698	7501	427666
ELK4	6.60192	3.88455	4.9864	5.01877	0.0148247	0.0120451	0.0159124	0.0457696	9.63426e-05	4.80339e-05	0.00013204	0.000111434	126140	138902	71696	67130	68731	62496	4142	123856
EPAS1	10.2274	9.97986	4.66633	7.92471	0.0231989	0.0319021	0.0148113	0.0793574	7.20936e-05	9.21327e-05	5.84122e-05	0.000333012	135754	123924	59898	71631	64972	67418	3412	129033
HNF4A	9.271	7.26143	3.99907	5.67585	0.0178467	0.0199579	0.0105944	0.0313727	9.36883e-05	8.86343e-05	8.42735e-05	0.0001106	254037	139267	72321	113185	71128	142947	11423	243100
SPIB	7.0421	8.53601	3.34782	12.4471	0.0147327	0.0253202	0.00963925	0.0787121	4.54948e-05	4.71279e-05	6.1283e-05	0.00035265	148758	156053	77048	74530	79238	81632	8859	141087
TEAD3	6.52706	4.29229	5.35447	6.14858	0.0149121	0.0140265	0.0169115	0.0653266	6.04633e-05	8.27155e-05	4.58785e-05	0.000124082	127073	128379	60232	64794	67952	65747	3025	123919
VDR	9.67897	6.22497	7.50311	12.6629	0.01872	0.0168906	0.0203921	0.0879201	6.69172e-05	4.91633e-05	8.9895e-05	0.000365402	172629	184183	94932	86558	90775	89741	7216	165566
RR orientation
TF	z score				r value				Mean difference				Number of DeepLIFT scores
	FF	FR	RF	X	FF	FR	RF	X	FF	FR	RF	X	RR vs FF		RR vs FR		RR vs RF		RR vs X
BATF	7.10227	4.75316	7.31459	15.2519	0.00823101	0.00752869	0.0117091	0.0311926	3.35809e-05	1.21547e-05	5.99543e-05	0.000151377	483294	510152	248008	286171	257531	262844	99087	407179
MYCN	7.93154	8.22837	3.54747	3.42456	0.0106689	0.0148278	0.00649893	0.00850978	5.95282e-05	8.33751e-05	3.24395e-05	5.57896e-06	259765	633556	150486	322912	138762	349409	59504	581745
NR2F2	10.6503	6.73169	7.51818	20.1878	0.0115067	0.00989716	0.011254	0.0389328	5.21891e-05	5.88766e-05	4.52783e-05	0.000252427	555591	587567	284468	336766	307990	287745	110104	481840
NR3C1	10.0617	3.44197	10.5604	16.1255	0.0119051	0.005603	0.0172004	0.0352859	4.6986e-05	3.3887e-05	6.88392e-05	0.000178471	492652	460792	249675	253520	261348	241999	85172	381125
PAX5	6.81717	4.24638	5.4538	4.81175	0.0102592	0.00874498	0.0114168	0.018035	8.66046e-05	6.672e-05	0.000113322	0.000108491	251135	355588	135193	187742	130933	181521	25575	328465
SMAD1	11.547	7.896	9.98383	8.17347	0.0224781	0.0210759	0.027456	0.0516757	0.000113597	7.12927e-05	0.000168315	0.00021742	220438	146367	112307	80197	112714	72379	8879	137152
TFAP4	7.46549	4.30807	4.53363	9.45281	0.00837594	0.00663828	0.00697521	0.0200588	5.5091e-05	6.02235e-05	2.83436e-05	6.33825e-05	534571	524746	283844	277779	281091	282181	88939	441511
TP53	7.08754	6.6684	7.72731	4.96055	0.00878478	0.0112296	0.0129399	0.0108613	4.43062e-05	5.52467e-05	5.76531e-05	0.000101404	315502	694790	177042	349754	172205	383814	78164	629555
ZBTB7A	9.30127	5.97672	9.73264	9.11476	0.0138886	0.0121173	0.0200625	0.0317025	5.44819e-05	2.52032e-05	9.13517e-05	0.000174319	226638	439262	122582	239615	122000	219738	29527	412345
X no directionality
TF	z score				r value				Mean difference				Number of DeepLIFT scores
	FR	RF	FF	RR	FR	RF	FF	RR	FR	RF	FF	RR	X vs FR		X vs RF		X vs FF		X vs RR
FOS	21.6641	27.9256	30.378	17.7033	0.022094	0.028028	0.0307917	0.017871	9.01454e-05	0.000146851	0.000140394	7.80612e-05	773458	547236	815235	556976	810050	541192	807671	549761
FOSL2	19.9359	27.4454	26.9212	18.44	0.0204158	0.027856	0.0273839	0.0187676	7.8825e-05	0.000145937	0.000129379	9.08155e-05	734969	560047	779751	553111	773486	552136	752547	562205
JUN	19.2603	32.1341	31.157	15.9743	0.0197381	0.0324343	0.0313601	0.0163926	7.65879e-05	0.000148581	0.000150868	6.54318e-05	764125	542891	783611	561740	781802	568134	754312	545418
JUNB	11.7847	8.87568	9.39363	13.1497	0.0125805	0.0095622	0.0101602	0.014041	2.79117e-05	1.31907e-05	2.23386e-05	4.59253e-05	577057	593152	565223	583832	560982	579036	574178	595659
JUND	26.9674	33.5434	31.7346	26.1448	0.0273674	0.0335024	0.0315446	0.0265218	0.000119043	0.000151025	0.000148613	0.000120627	810338	538910	836599	556375	837375	564978	821974	534599
SPI1	15.644	19.5962	18.8024	14.5349	0.0174877	0.0216204	0.0199606	0.0169151	3.74656e-05	8.44404e-05	5.02069e-05	7.17562e-05	481787	597670	494439	613767	514457	695816	474498	511373

### Sheet: DBP list 1B
FR orientation					Low			High
TF	z score				r value				Mean difference				Number of DeepLIFT scores
	RF	FF	RR	X	RF	FF	RR	X	RF	FF	RR	X	FR vs RF		FR vs FF		FR vs RR		FR vs X
SREBF2	9.92561	11.0003	3.30658	9.44728	0.0330256	0.0529252	0.0152094	0.145518	0.000146012	0.000147169	0.000151088	0.000478311	56467	64502	27292	30486	28683	34955	1442	54714
ZNF449	9.50594	8.37507	5.63253	6.74993	0.0261851	0.0330009	0.0219597	0.116014	0.000183309	0.000198999	0.000168361	0.000447198	79833	97683	44592	41402	35883	56397	1145	77833
RF orientation
TF	z score				r value				Mean difference				Number of DeepLIFT scores
	FR	FF	RR	X	FR	FF	RR	X	FR	FF	RR	X	RF vs FR		RF vs FF		RF vs RR		RF vs X
KLF16	9.86403	3.43928	8.92314	7.65917	0.0318605	0.0160879	0.0396236	0.141787	0.000163082	0.000158829	0.000160755	0.000894171	67392	60756	26435	35955	36123	31775	989	59000
PRDM9	10.3991	10.3973	5.06938	4.13895	0.0463335	0.0623605	0.034147	0.111196	0.000107127	0.000138691	0.000111411	0.00033233	32059	35258	20465	16934	14417	14981	468	35094
TBX21	6.56749	5.14176	5.01126	5.47686	0.0229794	0.0246638	0.0257291	0.109892	4.74303e-05	5.66148e-05	5.19819e-05	0.000466945	51056	58338	30507	27589	27459	23440	840	57859
ZNF329	5.69108	5.80861	5.40869	9.24189	0.0173795	0.0249042	0.0238725	0.0786833	6.71704e-05	0.000115649	6.56585e-05	0.000488835	80769	64118	37259	35327	26846	47186	5013	55655
FF orientation
TF	z score				r value				Mean difference				Number of DeepLIFT scores
	RR	FR	RF	X	RR	FR	RF	X	RR	FR	RF	X	FF vs RR		FF vs FR		FF vs RF		FF vs X
FOXK1	6.41284	6.54357	4.17584	5.70918	0.0251171	0.0370451	0.0225009	0.239043	0.000152566	0.000165192	0.000170528	0.000562309	42444	44523	21499	20147	22159	23825	191	42444
MEF2B	7.20799	5.68015	5.83148	6.33057	0.0205625	0.0230519	0.0232733	0.0874472	7.82455e-05	0.000107068	7.45444e-05	0.000485507	89650	75417	35380	47293	39404	44633	1783	86366
RR orientation
TF	z score				r value				Mean difference				Number of DeepLIFT scores
	FF	FR	RF	X	FF	FR	RF	X	FF	FR	RF	X	RR vs FF		RR vs FR		RR vs RF		RR vs X
CREB5	6.51381	5.57411	4.29366	10.1252	0.0199277	0.0250514	0.0176295	0.117537	7.93323e-05	8.73317e-05	7.51355e-05	0.000519339	49114	129583	21887	67093	28753	63306	2523	126423
MECP2	5.46544	3.68014	4.44018	6.33832	0.020838	0.0208986	0.0230582	0.242223	8.93601e-05	8.68955e-05	0.000112107	0.000410562	34186	69650	14411	36561	19261	34501	229	69302
ZNF320	10.0557	6.59095	6.72094	6.9633	0.0290708	0.0265737	0.0275034	0.0738264	0.000154564	0.000135961	0.000128619	0.000362916	63522	107178	35828	47949	30070	58886	3053	103398
ZZZ3	9.48551	8.70726	3.99331	7.0225	0.0624007	0.0873938	0.0365554	0.284447	0.000219684	0.000313922	0.00014768	0.000817004	15636	15181	5727	7838	10002	6605	206	14861
X no directionality
TF	z score				r value				Mean difference				Number of DeepLIFT scores
	FR	RF	FF	RR	FR	RF	FF	RR	FR	RF	FF	RR	X vs FR		X vs RF		X vs FF		X vs RR

### Sheet: DBP list 1C
FR orientation					Low			High
TF	z score				r value				Mean difference				Number of DeepLIFT scores
	RF	FF	RR	X	RF	FF	RR	X	RF	FF	RR	X	FR vs RF		FR vs FF		FR vs RR		FR vs X
CEBPA	6.73909	6.83003	6.0961	15.4054	0.00766497	0.0107637	0.00949535	0.0341013	2.68697e-05	4.49389e-05	1.82358e-05	0.000178905	492795	540039	248966	291197	283553	266542	81597	409074
CTCF	42.2443	35.5575	29.5529	31.4542	0.032406	0.0365493	0.0301271	0.0341171	0.000189827	0.000193088	0.000172345	0.000199042	1081441	1189507	628542	633427	620961	663442	477513	696725
CTCFL	29.4952	22.4576	25.3976	27.7865	0.0250987	0.0258636	0.029179	0.0359846	0.000137976	0.000125457	0.000151543	0.000175513	881525	963470	477389	530711	502418	507753	285546	653895
MYCN	9.98563	8.12004	7.79674	15.1275	0.0157497	0.0177488	0.0172382	0.0608263	4.87837e-05	6.87279e-05	4.27933e-05	0.000221388	274929	261390	142014	137144	143222	130163	22465	250690
RAD21	49.2499	37.2186	34.5618	32.4338	0.0379371	0.0384488	0.0352661	0.0351605	0.000212865	0.000202966	0.000191808	0.000207964	1079750	1171047	616700	632885	635191	645501	473319	707768
RUNX1	8.73899	7.57061	4.72723	17.9284	0.011666	0.0138137	0.0088199	0.0512043	5.74654e-05	5.37438e-05	6.11912e-05	0.000252399	350262	401422	193107	207918	179284	205530	47409	296044
RUNX3	6.56093	5.88146	3.89693	10.736	0.0122756	0.015289	0.010389	0.0599266	7.92497e-05	7.88358e-05	7.14693e-05	0.000246666	176546	206703	98813	98499	79523	114327	11466	159836
SMC3	34.5293	24.8342	24.5661	29.6738	0.0289316	0.0281663	0.0276105	0.0366598	0.000169272	0.000141432	0.000162521	0.000211293	892873	1014017	481220	561486	521356	534309	328468	651717
RF orientation
TF	z score				r value				Mean difference				Number of DeepLIFT scores
	FR	FF	RR	X	FR	FF	RR	X	FR	FF	RR	X	RF vs FR		RF vs FF		RF vs RR		RF vs X
GRHL2	4.77614	4.2014	4.67597	12.0434	0.00834092	0.0110767	0.0123432	0.0553035	3.98077e-05	2.24318e-05	6.68205e-05	0.000203478	208955	229163	158557	68750	70419	149177	17087	211163
RXRA	23.799	16.2739	20.5148	28.0363	0.0253563	0.0235196	0.0303999	0.0558653	0.00014616	0.000138045	0.000150887	0.000243867	603622	571822	323807	314679	295681	311954	100647	506142
SP5	6.66424	4.30375	6.2287	10.4647	0.0159184	0.0148986	0.0203286	0.0795696	5.5381e-05	6.00891e-05	5.3112e-05	0.000306441	109168	125684	58215	53266	66673	58975	6058	119427
TCF4	9.7402	8.27731	4.68731	23.2042	0.0109504	0.012987	0.00717219	0.052265	2.83729e-05	3.01936e-05	2.44492e-05	0.000301798	560420	498159	258987	283776	270013	301172	78207	410979
TFAP2C	9.62287	4.7979	10.7127	18.688	0.0120255	0.0081475	0.0187667	0.0478643	3.9454e-05	2.39826e-05	6.13328e-05	0.000235045	430075	423749	227632	234855	219039	215461	59107	362172
TRIM28	7.68042	4.32954	5.92155	9.84682	0.0132688	0.0105602	0.01421	0.0489338	5.21277e-05	5.05138e-05	4.47762e-05	0.000214659	209161	239640	121958	103647	120558	111345	14368	222792
FF orientation
TF	z score				r value				Mean difference				Number of DeepLIFT scores
	RR	FR	RF	X	RR	FR	RF	X	RR	FR	RF	X	FF vs RR		FF vs FR		FF vs RF		FF vs X
KLF5	7.56095	7.55975	3.91494	9.27742	0.0113887	0.017061	0.00582178	0.0517986	4.23086e-05	9.08734e-05	1.57865e-05	0.000239495	218804	207876	102565	114964	109393	108646	14395	205036
NFYC	6.34753	4.19196	5.07504	5.08134	0.0133039	0.0122669	0.0149605	0.0331399	5.70405e-05	6.55011e-05	4.1672e-05	0.000158081	164264	141026	75419	80451	65985	91622	8246	157907
SCRT1	3.58771	5.15384	5.58259	6.08737	0.00366949	0.00723011	0.00778058	0.0106793	1.82852e-05	2.87924e-05	3.61464e-05	0.000125457	622021	653316	351853	326591	342620	343798	140235	475688
SPIB	6.84291	5.53703	5.59522	10.6434	0.0165139	0.0185683	0.0191101	0.099216	4.5457e-05	4.3987e-05	5.01753e-05	0.000354597	122431	107482	55602	63484	52388	62865	3964	118796
TCF12	5.18028	3.96896	4.00904	13.8603	0.0106582	0.0114596	0.0115105	0.0852534	1.86689e-05	2.98443e-05	1.01152e-05	0.00028173	198427	130555	65029	103824	69794	96132	9239	189999
VDR	8.19123	4.54838	6.22027	10.4722	0.0189379	0.0149938	0.0200682	0.0989545	5.87654e-05	2.95532e-05	7.69629e-05	0.000332689	120616	129118	66973	56595	63397	64715	3857	116366
RR orientation
TF	z score				r value				Mean difference				Number of DeepLIFT scores
	FF	FR	RF	X	FF	FR	RF	X	FF	FR	RF	X	RR vs FF		RR vs FR		RR vs RF		RR vs X
BATF	7.15876	6.908	5.4397	16.1186	0.00887328	0.0117449	0.00933396	0.0369087	4.11481e-05	3.26866e-05	5.08561e-05	0.000176147	419440	449449	216002	247386	221975	231061	76816	368777
EBF1	4.47475	3.72199	3.29408	5.82419	0.0102599	0.0121309	0.0105412	0.0628081	3.35975e-05	4.02707e-05	3.66484e-05	0.000202509	124413	129304	63040	62481	62462	67976	2934	124238
GATA2	8.21937	8.77599	4.85014	8.12715	0.00997835	0.0145773	0.00818323	0.0185268	3.18304e-05	3.67989e-05	3.1496e-05	8.63902e-05	443002	462089	236802	246655	231703	236731	76964	385086
JUN	13.1553	4.83654	16.3095	8.51571	0.0096038	0.00468522	0.015796	0.00891852	5.14005e-05	1.70136e-05	9.0526e-05	1.23449e-06	1243261	1258642	703405	717587	694137	728106	661009	562531
MAFG	8.74914	3.60337	5.67429	10.9548	0.014073	0.00803086	0.0126682	0.0450274	2.55612e-05	4.08599e-05	1.05e-05	0.000240233	368474	198103	193061	102863	181160	106012	22230	175487
NR2F2	9.49752	5.83617	6.21507	18.3344	0.0105462	0.00884357	0.00956584	0.0371819	4.50923e-05	5.37069e-05	2.92221e-05	0.00024208	525085	557213	266486	318890	291324	272167	98272	462457
NR3C1	10.5592	3.62975	9.31016	15.7555	0.0136856	0.00647755	0.0167464	0.0401074	5.04749e-05	3.97415e-05	5.69693e-05	0.000206862	403710	390246	208268	210413	210802	201515	60818	333575
TP53	6.23179	4.33958	6.99727	7.95135	0.00824629	0.00784949	0.0124991	0.019036	4.81818e-05	4.51539e-05	6.59815e-05	0.000155277	273611	625692	150708	314459	150119	343532	64762	570343
ZBTB7A	10.7619	8.23351	8.95449	7.65216	0.026675	0.0282828	0.03141	0.0684321	0.000106277	9.9707e-05	0.000130886	0.000288949	83959	153360	44057	78732	42369	75130	4290	146579
X no directionality
TF	z score				r value				Mean difference				Number of DeepLIFT scores
	FR	RF	FF	RR	FR	RF	FF	RR	FR	RF	FF	RR	X vs FR		X vs RF		X vs FF		X vs RR
FOS	16.8405	20.4211	23.1743	12.1709	0.0174284	0.0208437	0.0239019	0.012451	4.05071e-05	8.1539e-05	7.93829e-05	1.6536e-05	685409	570073	720905	575272	714593	558051	706193	580175
FOSL2	16.1483	20.954	21.4825	12.1312	0.0168801	0.0217715	0.0223325	0.0126107	3.90882e-05	8.253e-05	7.45074e-05	2.83431e-05	641359	581768	675413	568814	676095	567207	657118	581376
JUND	22.1701	23.0827	24.1571	17.3356	0.0228723	0.023449	0.0244716	0.0178205	7.41146e-05	7.96571e-05	8.81471e-05	5.35672e-05	726095	550712	749501	567614	753090	571186	733298	553568

### Sheet: DBP list 1D
FR orientation					Low			High
TF	z score				r value				Mean difference				Number of DeepLIFT scores
	RF	FF	RR	X	RF	FF	RR	X	RF	FF	RR	X	FR vs RF		FR vs FF		FR vs RR		FR vs X
SMAD2	5.62576	5.01348	4.01466	5.90647	0.0164313	0.0204031	0.0168767	0.0676951	3.82836e-05	4.99312e-05	2.54713e-05	0.000192752	74872	81728	35658	46208	41047	34902	2629	73008
RF orientation
TF	z score				r value				Mean difference				Number of DeepLIFT scores
	FR	FF	RR	X	FR	FF	RR	X	FR	FF	RR	X	RF vs FR		RF vs FF		RF vs RR		RF vs X
NR5A2	4.53037	5.3754	3.60168	11.011	0.0155466	0.0266093	0.0170204	0.162058	8.32181e-05	0.000105676	0.000115689	0.000796728	59719	53812	28587	25953	27278	32965	1585	52850
RBPJ	6.73269	4.4777	3.85605	3.82576	0.0230122	0.0204182	0.0200847	0.0576467	8.88766e-05	0.000116524	3.10094e-05	0.000183379	56991	57140	32679	31468	23176	26151	1508	55569
TBX21	6.73387	4.16406	5.56961	5.93522	0.026987	0.0227939	0.0330053	0.188225	4.6806e-05	3.54492e-05	6.49894e-05	0.000970044	39869	43288	23191	21381	19853	18189	334	43288
ZNF329	4.98584	4.34123	5.18286	8.39513	0.0158386	0.0193778	0.0239207	0.0739132	5.43274e-05	7.00032e-05	8.02567e-05	0.0004132	74343	59442	34683	32321	24347	43801	4697	50915
FF orientation
TF	z score				r value				Mean difference				Number of DeepLIFT scores
	RR	FR	RF	X	RR	FR	RF	X	RR	FR	RF	X	FF vs RR		FF vs FR		FF vs RF		FF vs X
BCL6	10.7521	8.14124	9.04851	7.21114	0.0321506	0.0343168	0.0382538	0.127915	0.000120814	0.000149995	0.000123249	0.000709617	74856	74270	39427	35792	35122	39768	1075	72904
EPAS1	6.24977	6.24051	4.32476	6.37093	0.0198817	0.0281469	0.0193485	0.175155	6.01861e-05	7.33004e-05	7.80699e-05	0.000486472	66508	65258	32384	33168	32800	33831	444	65412
TCF3	6.57976	4.71358	4.89331	6.44438	0.0178545	0.0185586	0.0182585	0.0717974	6.99366e-05	0.000109628	2.79627e-05	0.000190015	101219	81898	38085	49387	44878	51321	2760	99513
RR orientation
TF	z score				r value				Mean difference				Number of DeepLIFT scores
	FF	FR	RF	X	FF	FR	RF	X	FF	FR	RF	X	RR vs FF		RR vs FR		RR vs RF		RR vs X
X no directionality
TF	z score				r value				Mean difference				Number of DeepLIFT scores
	FR	RF	FF	RR	FR	RF	FF	RR	FR	RF	FF	RR	X vs FR		X vs RF		X vs FF		X vs RR

### Sheet: DBP list 2A
FR orientation					Low			High
TF	z score				r value				Mean difference				Number of DeepLIFT scores
	RF	FF	RR	X	RF	FF	RR	X	RF	FF	RR	X	FR vs RF		FR vs FF		FR vs RR		FR vs X
CTCF	29.3515	20.0533	20.0697	10.9086	0.022145	0.0200634	0.0201316	0.011655	0.000121169	9.09719e-05	0.000110937	4.1237e-05	1133046	1211945	648080	684926	646886	679034	513268	677371
CTCFL	23.1376	17.599	19.3848	19.8054	0.0189965	0.0193597	0.0214056	0.0241099	0.000103764	8.76734e-05	0.000119684	9.44056e-05	964294	1015009	543605	558429	540851	552748	337965	672555
EGR1	10.8038	8.15773	10.008	13.6864	0.0105943	0.0108241	0.0130538	0.0222387	5.95829e-05	3.8376e-05	8.49946e-05	0.000107705	650486	742123	353742	407388	381295	403022	173745	461863
EP300	9.77187	7.5658	7.90765	10.6614	0.00949061	0.00987686	0.0102566	0.0162419	6.66825e-05	4.17227e-05	7.84599e-05	6.42235e-05	688155	726412	387490	394949	382162	411468	205963	474563
KLF1	8.29369	5.22607	10.0808	10.8537	0.0127912	0.0109967	0.0219045	0.0406251	8.31663e-05	4.2333e-05	0.000138987	0.000149152	263696	299078	138730	164615	133838	149420	26477	234695
KLF9	11.6972	7.65948	5.00983	12.9466	0.0124105	0.0111596	0.00716921	0.024941	8.88408e-05	5.83473e-05	6.72223e-05	0.000116975	560623	627641	307305	321113	295054	363068	112321	448326
MAZ	7.04709	4.79318	3.93796	5.3699	0.00819068	0.00763534	0.00624418	0.0117872	6.59453e-05	2.4715e-05	8.59568e-05	6.87342e-05	485870	501379	251677	274786	263989	266333	83628	400500
RAD21	40.6446	31.1868	29.6534	25.6931	0.0314269	0.0322638	0.0305251	0.027992	0.000172874	0.000163936	0.000161329	0.000146716	1080312	1152185	627613	618262	620174	638352	460494	719789
RUNX1	8.46671	5.65675	3.50177	13.5389	0.0115685	0.0106717	0.00664613	0.0404066	6.69825e-05	4.60552e-05	6.52132e-05	0.000201361	334885	382466	176546	199485	172509	199616	43053	286197
SIN3A	13.1817	6.66147	4.99369	4.90502	0.0178945	0.0124916	0.00922341	0.0136728	0.000102194	6.78004e-05	6.16744e-05	2.81115e-05	339384	387285	177074	204011	185482	206484	50397	288347
SMC3	29.7634	22.2049	24.1084	29.3041	0.0250698	0.0252894	0.0272755	0.0367739	0.000155575	0.000129793	0.000166472	0.00020977	904387	977801	502206	526284	517466	524249	309756	668451
SP1	8.57589	5.67284	8.32272	19.0384	0.00867319	0.00759906	0.0114266	0.0328495	5.39254e-05	4.78134e-05	7.57748e-05	0.000202488	605789	705357	343184	404973	336616	372559	150595	436487
SP2	8.7964	7.55206	3.55742	7.37445	0.0110872	0.0130183	0.00619145	0.0192495	7.06641e-05	8.80895e-05	3.55264e-05	0.000181004	391209	452515	217166	232035	191638	258457	57343	333115
TAF1	6.57402	4.74289	5.14918	4.90525	0.0132796	0.0134139	0.0146849	0.0302384	0.000119819	8.26646e-05	0.000134658	8.89745e-05	135008	206857	72804	97460	63210	116557	9450	122215
RF orientation
TF	z score				r value				Mean difference				Number of DeepLIFT scores
	FR	FF	RR	X	FR	FF	RR	X	FR	FF	RR	X	RF vs FR		RF vs FF		RF vs RR		RF vs X
EGR2	11.904	4.66241	10.4862	12.8546	0.0140047	0.00744615	0.0169868	0.0292341	8.93668e-05	7.75705e-05	8.7959e-05	0.000118011	541892	433485	224461	312824	251150	257025	78815	353591
EGR3	11.034	9.54973	7.49338	13.588	0.0126726	0.0149058	0.0118234	0.0293936	7.78836e-05	0.000108448	3.4484e-05	0.00012711	572839	452184	264194	283789	227442	325514	89033	356323
MYOD1	7.23405	4.24279	8.07895	17.7852	0.00890127	0.00718056	0.0137806	0.0447364	3.32106e-05	3.20991e-06	8.44631e-05	0.000171153	459675	422528	233876	231641	216871	242860	61852	355409
MYOG	3.57823	4.57544	3.4804	12.1764	0.00746733	0.0134634	0.0102537	0.0781524	2.61352e-05	5.95565e-05	2.41262e-05	0.000342377	153828	152338	83506	71427	70407	84490	8575	143519
RXRA	17.0915	13.4987	13.9458	23.8109	0.0172252	0.0184163	0.0193851	0.0429327	0.00010586	0.000118961	9.87e-05	0.000189625	666048	646949	365083	351510	345625	344440	126054	549428
SMAD3	12.2276	12.4569	6.20122	12.7065	0.0171306	0.0240239	0.0118516	0.0400515	0.000112448	0.000150496	8.86577e-05	0.000200248	355834	324896	174043	184761	178821	186375	38025	285078
TCF4	6.5728	3.57603	3.82784	21.0845	0.00866509	0.00659585	0.00690456	0.0619773	2.58025e-05	4.68419e-06	3.98496e-05	0.000311239	410959	359634	186975	205854	196446	214118	43966	314803
TRIM28	5.97629	4.89952	4.21034	13.6508	0.0103007	0.0119891	0.00995927	0.0661585	1.26671e-05	2.70461e-05	5.90534e-06	0.000203019	216523	232895	119503	104219	119196	119102	15185	216889
ZIC2	11.0053	9.80786	6.8221	10.6523	0.0243006	0.0299609	0.0214866	0.10152	0.00010131	0.00011854	9.72081e-05	0.000379888	139057	134488	71727	71158	66526	67902	3777	129607
FF orientation
TF	z score				r value				Mean difference				Number of DeepLIFT scores
	RR	FR	RF	X	RR	FR	RF	X	RR	FR	RF	X	FF vs RR		FF vs FR		FF vs RF		FF vs X
ASCL1	9.0259	6.57886	7.14723	10.9026	0.014158	0.01422	0.015763	0.0410627	5.22835e-05	4.27701e-05	6.84907e-05	0.000110935	279842	262601	134694	151708	135739	138405	25852	258130
ATF7	11.0362	7.91679	4.57944	4.24442	0.0363245	0.0344627	0.0206236	0.0347187	0.00011432	8.93215e-05	7.17137e-05	9.64142e-05	336581	33865	19559	174786	18210	168626	5058	330846
DUX4	5.77722	4.04566	5.20375	9.76399	0.0133367	0.0131495	0.0168866	0.074017	5.18668e-05	3.55967e-05	6.43025e-05	0.000221807	159274	102999	49077	88366	55839	73085	6030	152478
SCRT1	8.59044	4.87338	11.6233	13.487	0.00931227	0.00726206	0.0172948	0.0269176	3.89265e-05	2.73585e-05	7.36047e-05	0.000145349	552204	583288	317608	284651	297279	305060	103101	444333
STAT1	6.00602	5.8005	3.9316	6.79809	0.0124983	0.0169316	0.0113219	0.0394793	3.1477e-05	6.97125e-05	2.98983e-06	0.000200383	194563	127366	63832	101059	68644	96989	10440	185444
VDR	6.89988	5.10248	3.54853	13.721	0.0151782	0.0157118	0.0110641	0.119258	5.68757e-05	5.2717e-05	5.79821e-05	0.00051627	131177	145060	73509	67379	72889	64746	4571	127181
RR orientation
TF	z score				r value				Mean difference				Number of DeepLIFT scores
	FF	FR	RF	X	FF	FR	RF	X	FF	FR	RF	X	RR vs FF		RR vs FR		RR vs RF		RR vs X
MYCN	6.4709	6.43656	3.80852	6.758	0.00956743	0.0128488	0.00776834	0.0205556	4.20063e-05	6.70795e-05	1.80856e-05	3.95923e-05	217643	509301	124327	255671	113208	274115	38993	474005
NR3C1	7.2274	3.52123	5.8694	14.4503	0.00946153	0.00641597	0.0105392	0.037226	3.70997e-05	4.14224e-05	3.03317e-05	0.000163683	407622	372006	202363	199271	220954	194292	59673	317321
PAX5	6.59456	4.38028	6.75927	4.28312	0.0107684	0.0098585	0.0154198	0.0192345	8.82701e-05	7.9902e-05	0.000125195	9.98543e-05	219577	290275	115303	153292	112603	148548	17591	273696
ZBTB7A	11.8797	7.12844	11.051	11.7009	0.0196294	0.0161162	0.0251752	0.0483719	7.71333e-05	3.65992e-05	0.000111651	0.000257474	184272	361805	98354	193549	98978	182957	20686	341498
ZNF35	7.53411	3.4185	9.5705	3.62003	0.0140096	0.00882969	0.0252295	0.0234296	7.0556e-05	5.30396e-06	0.000156638	8.44558e-05	150187	269204	80778	130982	70968	147988	8207	261698
X no directionality
TF	z score				r value				Mean difference				Number of DeepLIFT scores
	FR	RF	FF	RR	FR	RF	FF	RR	FR	RF	FF	RR	X vs FR		X vs RF		X vs FF		X vs RR
FOSL2	9.40312	18.2146	17.3912	7.74891	0.0100866	0.019262	0.0185234	0.00824556	2.44887e-05	8.23061e-05	6.41151e-05	3.16895e-05	594308	565181	637693	559662	618061	560110	613369	566079
JUN	9.12645	17.9389	21.9716	6.6674	0.00974358	0.0189636	0.0231251	0.00715543	2.32498e-05	6.16794e-05	9.28837e-05	9.65608e-06	607770	563673	624493	571026	628037	577694	603921	555738
JUND	15.3224	24.5229	21.4351	14.5541	0.016061	0.0253904	0.0220955	0.0152401	5.2513e-05	9.04907e-05	8.48725e-05	5.96172e-05	652986	566652	670586	579785	675698	585569	672602	554727

### Sheet: DBP list 2B
FR orientation					Low			High
TF	z score				r value				Mean difference				Number of DeepLIFT scores
	RF	FF	RR	X	RF	FF	RR	X	RF	FF	RR	X	FR vs RF		FR vs FF		FR vs RR		FR vs X
GRHL1	9.39638	5.58999	5.64102	7.24049	0.0280829	0.0239581	0.0240558	0.124748	0.00011791	0.000100375	9.85095e-05	0.000360168	73985	75299	42799	31505	31401	44034	1141	70931
KLF8	5.65177	4.43724	3.50934	5.45806	0.0192861	0.0215875	0.0167905	0.133974	0.000124419	0.000120687	0.00012153	0.000604593	54767	59974	26026	30691	28492	29783	559	53812
PBX2	8.05017	8.45895	5.02255	3.5169	0.0218321	0.0330121	0.0186551	0.038269	0.000157057	0.000207407	0.000125553	0.000130482	87579	93928	46631	41244	44067	53492	2912	84700
ZFP3	7.27543	3.9712	3.4942	8.08132	0.0264569	0.0194562	0.0186275	0.0966501	0.000124085	0.000116645	7.90935e-05	0.000423899	44687	57825	24548	31977	21072	26455	2469	41544
ZNF18	7.25347	6.82112	4.23463	6.93637	0.0198705	0.0265267	0.0162053	0.138963	8.65557e-05	9.4641e-05	9.09014e-05	0.000687979	84953	93089	42542	45737	43415	47846	839	82153
RF orientation
TF	z score				r value				Mean difference				Number of DeepLIFT scores
	FR	FF	RR	X	FR	FF	RR	X	FR	FF	RR	X	RF vs FR		RF vs FF		RF vs RR		RF vs X
ZNF329	8.32737	5.43135	6.55848	9.7448	0.0297802	0.0271137	0.0345321	0.110285	0.000111561	0.000126007	9.76e-05	0.000501532	57800	47470	27295	26230	18957	32877	2771	42818
FF orientation
TF	z score				r value				Mean difference				Number of DeepLIFT scores
	RR	FR	RF	X	RR	FR	RF	X	RR	FR	RF	X	FF vs RR		FF vs FR		FF vs RF		FF vs X
BATF3	6.07725	4.94254	5.97492	6.09075	0.0291039	0.0328574	0.0408818	0.179645	7.31813e-05	7.91266e-05	0.000120147	0.000473893	19952	53527	28205	10296	25372	9898	391	19179
CDX2	7.82976	7.90501	5.16095	10.4086	0.0208126	0.0302438	0.0190077	0.0909593	5.00743e-05	7.49739e-05	5.61021e-05	0.00027639	95998	92763	48736	42747	46139	52579	4583	91728
NR2C2	9.15408	8.52184	4.06544	4.49767	0.0376748	0.0496029	0.0237822	0.192824	0.000196636	0.000302047	8.61552e-05	0.000663747	51806	31734	16382	24633	15335	26703	182	51498
RR orientation
TF	z score				r value				Mean difference				Number of DeepLIFT scores
	FF	FR	RF	X	FF	FR	RF	X	FF	FR	RF	X	RR vs FF		RR vs FR		RR vs RF		RR vs X
CLOCK	9.8414	5.49132	9.30312	5.8486	0.0338511	0.0270057	0.0456974	0.110157	0.000119194	6.34455e-05	0.000167064	9.77871e-05	56597	56102	32668	23841	23907	32728	956	54966
FOXH1	5.82315	5.5326	3.32776	4.72169	0.0148408	0.0201494	0.0118114	0.0368161	7.39943e-05	8.85024e-05	7.11086e-05	0.000235375	105796	99666	59345	43592	49902	56325	5823	93850
MEIS2	4.44401	4.32442	4.32046	4.49515	0.0167774	0.0228328	0.0232808	0.0677649	7.10242e-05	9.67837e-05	0.000103189	0.000305867	46382	47175	21707	26621	25026	21210	1517	44314
ZNF320	10.5459	8.06808	8.01416	7.71902	0.0333923	0.0353328	0.0365177	0.107602	0.000163441	0.000161376	0.000157221	0.000647597	54874	84358	30747	39982	25088	44586	1752	82159
X no directionality
TF	z score				r value				Mean difference				Number of DeepLIFT scores
	FR	RF	FF	RR	FR	RF	FF	RR	FR	RF	FF	RR	X vs FR		X vs RF		X vs FF		X vs RR

### Sheet: DBP list 2C
FR orientation					Low			High
TF	z score				r value				Mean difference				Number of DeepLIFT scores
	RF	FF	RR	X	RF	FF	RR	X	RF	FF	RR	X	FR vs RF		FR vs FF		FR vs RR		FR vs X
CTCF	35.9027	30.2332	21.5317	31.0515	0.0293498	0.0333708	0.02348	0.0368243	0.000167607	0.000168011	0.000139416	0.000208687	943841	1057828	544465	549960	531481	593140	371408	655019
CTCFL	27.1285	21.1347	20.5261	29.83	0.024788	0.0262213	0.0254705	0.0435666	0.000134175	0.000126173	0.000136153	0.000206614	766587	833195	417643	449754	424480	441781	211384	599372
MYCN	6.36576	4.72777	6.44506	12.0044	0.0116263	0.0120669	0.0164994	0.0610208	3.62975e-05	4.93696e-05	4.16901e-05	0.00020046	200177	199542	101369	103324	101556	101894	13869	184733
RAD21	42.3503	33.2316	28.3497	33.8465	0.0345296	0.0364887	0.0307909	0.0398806	0.000191732	0.000189922	0.000169041	0.000224751	953784	1057255	548702	557292	551707	579259	373091	673530
RUNX1	8.74775	7.95126	4.57242	18.859	0.013068	0.0162908	0.00957952	0.0653257	6.92873e-05	6.45946e-05	7.52567e-05	0.00030488	284057	315007	151787	166532	144546	160009	31287	247914
SMC3	32.5761	23.7592	23.2671	33.1505	0.0291409	0.0289224	0.0280357	0.0456745	0.000168392	0.000141581	0.000156764	0.000246512	785551	886795	426324	476209	451131	467498	246237	612066
STAT3	4.87636	2.46173	3.16882	11.8305	0.00851285	0.00599186	0.00771619	0.0513628	1.65764e-05	5.84345e-06	2.73896e-05	0.000216874	220186	217336	110495	114641	115429	109592	19368	203433
TFAP4	3.34176	3.33988	3.8182	12.6334	0.00523154	0.0073568	0.00829647	0.0525658	1.93094e-05	2.29366e-05	3.00927e-05	0.000226805	280554	263989	139545	135324	146536	136243	20804	258356
RF orientation
TF	z score				r value				Mean difference				Number of DeepLIFT scores
	FR	FF	RR	X	FR	FF	RR	X	FR	FF	RR	X	RF vs FR		RF vs FF		RF vs RR		RF vs X
EGR3	8.33943	5.65028	6.1864	12.4238	0.0170616	0.0160201	0.0183758	0.0975153	3.41485e-05	4.08161e-05	3.21747e-05	0.000381055	171093	148983	88798	77793	62555	95393	5626	141303
RXRA	21.0671	14.627	19.2233	26.4275	0.0241529	0.0227976	0.0306832	0.0593119	0.000141125	0.000137981	0.000151763	0.000271679	522333	492919	272225	276685	260052	263323	77753	444506
TFAP2C	9.9853	5.41588	11.1626	19.5734	0.0143987	0.0107343	0.0225266	0.0672686	4.9294e-05	3.64801e-05	7.7451e-05	0.000276903	322139	319108	167556	171911	167490	160077	31336	283990
TRIM28	7.35068	4.0584	5.68507	12.7974	0.0144397	0.0113308	0.0154951	0.0887128	4.26244e-05	4.66573e-05	2.78417e-05	0.000298766	165461	180740	92787	79319	90216	89272	7228	172125
FF orientation
TF	z score				r value				Mean difference				Number of DeepLIFT scores
	RR	FR	RF	X	RR	FR	RF	X	RR	FR	RF	X	FF vs RR		FF vs FR		FF vs RF		FF vs X
ASCL1	8.02462	7.68505	5.23223	10.3784	0.0162828	0.0218195	0.0149535	0.0709231	2.76103e-05	4.52142e-05	3.31378e-05	0.000237336	173698	151638	77141	89127	76897	86961	7458	166299
ATF2	8.6481	4.48913	7.0464	16.2998	0.01007	0.00715186	0.0112864	0.0349458	3.61827e-05	2.20484e-05	5.37426e-05	0.000196764	510480	474243	254519	271341	254464	265478	87753	417747
REST	4.76231	4.86191	3.45365	16.4542	0.00858576	0.012225	0.00869628	0.0786816	4.69731e-05	5.36869e-05	4.38091e-05	0.000328592	207766	202522	107722	103264	101519	109046	15765	193555
SCRT1	6.91723	3.70464	11.333	14.9767	0.00789591	0.005823	0.0178145	0.0331243	3.03432e-05	2.06808e-05	6.8223e-05	0.000192693	503769	519772	281310	259271	263719	276180	81548	414531
USF1	8.51913	6.20246	4.26166	11.5051	0.0122239	0.0125149	0.00837932	0.0398557	4.99616e-05	4.95901e-05	4.52441e-05	0.0002205	311484	337132	177310	152116	172122	172769	30869	277285
RR orientation
TF	z score				r value				Mean difference				Number of DeepLIFT scores
	FF	FR	RF	X	FF	FR	RF	X	FF	FR	RF	X	RR vs FF		RR vs FR		RR vs RF		RR vs X
FOSL2	6.45265	4.54544	5.72402	3.98041	0.00504282	0.00472962	0.00596312	0.00440006	1.74673e-05	1.56433e-05	3.25521e-05	1.99672e-05	1083036	1100170	619225	612326	594599	635303	518120	576085
MAFG	8.64426	4.73572	3.93833	9.74327	0.0158642	0.0120811	0.0100659	0.0482247	4.11639e-05	7.75173e-05	1.65902e-06	0.000262226	285036	151612	149300	77969	139222	80549	15116	136270
NR2F2	6.59515	3.73638	5.85736	18.1067	0.00887903	0.00690835	0.0110705	0.0531674	5.3788e-05	5.61268e-05	4.56e-05	0.000324058	351894	385242	177843	215853	190135	183249	43577	342671
NR3C1	6.82101	3.55073	4.20686	12.6908	0.0099252	0.00721378	0.00843384	0.0397507	4.27884e-05	5.45107e-05	2.22533e-05	0.000186379	320698	309246	160067	162995	171921	160236	38814	272550
X no directionality
TF	z score				r value				Mean difference				Number of DeepLIFT scores
	FR	RF	FF	RR	FR	RF	FF	RR	FR	RF	FF	RR	X vs FR		X vs RF		X vs FF		X vs RR
JUND	12.2941	15.4925	15.2689	9.83659	0.0132763	0.0165675	0.0162726	0.0105916	1.46364e-05	2.37223e-05	3.07946e-05	1.2045e-05	574575	568805	586775	579199	590058	583893	588858	561791

### Sheet: DBP list 2D
FR orientation					Low			High
TF	z score				r value				Mean difference				Number of DeepLIFT scores
	RF	FF	RR	X	RF	FF	RR	X	RF	FF	RR	X	FR vs RF		FR vs FF		FR vs RR		FR vs X
GRHL1	6.93119	4.40141	3.9018	5.98918	0.0226123	0.0206163	0.0182391	0.109716	9.85e-05	0.000111684	6.07e-05	0.000277074	62182	63101	36049	26261	25930	37054	1010	60069
MYB	6.62635	3.65965	4.58116	4.90867	0.0185068	0.0144326	0.0180701	0.0676703	6.02e-05	5.8e-05	5.45e-05	9.85e-05	87133	83863	41795	43992	46030	40080	1791	84769
ZFP3	6.92055	3.50082	3.58516	7.33542	0.0272934	0.0183646	0.0208955	0.0913131	0.000126696	0.000129556	7.52e-05	0.000356842	39105	47419	22403	26374	18161	21348	2286	36470
ZNF143	7.10702	3.84492	4.82057	3.64557	0.0211884	0.0162255	0.0201896	0.0465569	4.74e-05	3.67e-05	2.81e-05	5.45e-05	74203	75825	37568	37306	36700	39409	2104	71479
RF orientation
TF	z score				r value				Mean difference				Number of DeepLIFT scores
	FR	FF	RR	X	FR	FF	RR	X	FR	FF	RR	X	RF vs FR		RF vs FF		RF vs RR		RF vs X
FOXA3	5.78275	3.93123	3.52218	11.5716	0.015967	0.0156245	0.0134239	0.118282	5.64995e-05	8.0979e-05	3.63492e-05	0.000504883	80408	95832	44712	39963	51509	41387	3304	92701
HNF4A	8.15377	5.09485	8.9498	12.5558	0.0203572	0.0194783	0.0333695	0.12796	4.80735e-05	2.29527e-05	0.000114945	0.00036879	114581	100276	32089	78832	67909	37065	3318	98072
SP5	7.97478	7.58621	6.0856	11.2617	0.022546	0.0311088	0.0234546	0.114977	7.51018e-05	0.000128429	4.55926e-05	0.00045575	77369	90470	42290	37313	48145	42032	3320	86949
ZIC2	8.68669	10.4393	3.64264	3.88818	0.0258752	0.042635	0.0157802	0.0830528	9.75569e-05	0.000144356	6.38476e-05	0.000188277	75974	74318	38691	41334	36111	34956	738	72673
ZNF329	7.84285	4.56667	7.07025	9.14314	0.029293	0.0238011	0.0390975	0.107523	0.000104239	9.15643e-05	0.000127431	0.000516826	52942	43551	25338	23796	16992	30409	2571	38572
FF orientation
TF	z score				r value				Mean difference				Number of DeepLIFT scores
	RR	FR	RF	X	RR	FR	RF	X	RR	FR	RF	X	FF vs RR		FF vs FR		FF vs RF		FF vs X
BATF3	7.88029	3.79158	7.57328	5.9969	0.0406115	0.0272827	0.0564568	0.300261	8.9766e-05	6.74757e-05	0.000119204	0.00122276	17890	42054	20395	9408	21350	8342	134	17333
BCL6	10.1215	7.33475	8.71418	7.03107	0.0344933	0.0358857	0.0413553	0.139542	0.000142475	0.000150403	0.000171592	0.000740079	58582	56271	29349	26499	27527	32013	859	57202
CDX2	6.92877	5.73626	4.51672	9.86855	0.0195956	0.023431	0.0176737	0.093838	4.53113e-05	4.35419e-05	5.85043e-05	0.000287606	84321	82402	42369	37804	41578	45700	3863	80762
VDR	6.02694	3.41408	4.34342	7.08248	0.0162169	0.0129515	0.0165469	0.0838557	5.48146e-05	2.51771e-05	7.40744e-05	0.00023093	87495	97174	50124	43063	47805	44206	2446	85374
RR orientation
TF	z score				r value				Mean difference				Number of DeepLIFT scores
	FF	FR	RF	X	FF	FR	RF	X	FF	FR	RF	X	RR vs FF		RR vs FR		RR vs RF		RR vs X
SREBF2	10.2657	6.83553	8.64408	7.16232	0.0457412	0.0431436	0.0550753	0.222164	0.000120306	0.000115883	0.00011923	0.00110577	32678	34532	14820	19219	17525	15451	350	34247
ZBTB7A	11.8242	7.5937	10.3655	6.9179	0.0337872	0.0304642	0.041354	0.0713364	0.000131745	0.0001097	0.000162961	0.000299792	60822	124168	31268	61347	31508	62454	3220	118465
X no directionality
TF	p-value				r value				Mean difference				Number of DeepLIFT scores
	FR	RF	FF	RR	FR	RF	FF	RR	FR	RF	FF	RR	X vs FR		X vs RF		X vs FF		X vs RR
