## Supplementary material for "Systematic discovery of directional regulatory motifs associated with human insulator sites": Supplementary_Table5-6.xlsx

### Sheet: Supplementary Table 5
Supplementary Table 5. Pairs of DNA-binding sites colocalize at specific distances from chromatin interaction sites
Distance to start and end (bp) refers to the genomic distance from the center of a chromatin interaction site to the 10-bp bin (out of 100 bins spanning ±500 bp, or 1 kbp in total) with the highest number of DBP1 and DBP2 binding sites. A positive value indicates a position downstream of the chromatin interaction site, while a negative value indicates upstream.
# chromatin interactions with DBP1 and DBP2 sites represents the number of chromatin interaction sites with both DBP1 and DBP2 binding sites present within the same 10-bp bin located within ±500 bp of the interaction site.
Ratio (DBP1 and DBP2) / DBP2 is the proportion of chromatin interaction sites containing both DBP1 and DBP2 binding sites to those containing DBP2 binding sites.
DBP1	DBP2	Distance to start (bp)	Distance to end (bp)	# chromatin interactions with DBP1 sites	# chromatin interactions with DBP2 sites	# chromatin interactions with DBP1 and DBP2 sites	Ratio (DBP1 and DBP2) / DBP1	Ratio (DBP1 and DBP2) / DBP2	Max ratio (DBP1 or DBP2)
ASCL1	TFAP4	0	9	2876	5621	900	0.31	0.16	0.31
ATF2	ATF7	190	199	7869	2021	1118	0.14	0.55	0.55
ATF3	BACH1	30	39	21288	3122	1107	0.05	0.35	0.35
ATF3	BATF	-70	-61	22793	6147	2604	0.11	0.42	0.42
ATF3	FOS	250	259	21634	39287	17165	0.79	0.44	0.79
ATF3	FOSB	-70	-61	22793	16108	10954	0.48	0.68	0.68
ATF3	FOSL1	-70	-61	22793	20168	12826	0.56	0.64	0.64
ATF3	FOSL2	-240	-231	21923	38567	16624	0.76	0.43	0.76
ATF3	JUN	240	249	21732	37283	16264	0.75	0.44	0.75
ATF3	JUNB	-90	-81	22721	26467	12506	0.55	0.47	0.55
ATF3	JUND	210	219	21377	40572	17386	0.81	0.43	0.81
ATF3	MYC	420	429	21072	6235	2945	0.14	0.47	0.47
ATF3	TCF7L2	-250	-241	21752	2873	1715	0.08	0.6	0.6
ATF3	TRIM28	250	259	21634	2650	1275	0.06	0.48	0.48
ATF4	DDIT3	0	9	5159	1424	996	0.19	0.7	0.7
BACH1	FOS	-240	-231	3076	39887	1379	0.45	0.03	0.45
BACH1	FOSL1	70	79	3068	20082	1056	0.34	0.05	0.34
BACH1	FOSL2	70	79	3068	39073	1272	0.41	0.03	0.41
BACH1	JUN	-380	-371	2919	35870	1189	0.41	0.03	0.41
BACH1	JUND	210	219	2930	40572	1340	0.46	0.03	0.46
BACH1	MAFK	-420	-411	2955	6984	1403	0.47	0.2	0.47
BACH1	NFE2	-240	-231	3076	9462	2299	0.75	0.24	0.75
BACH1	NFE2L2	-100	-91	2959	5312	1544	0.52	0.29	0.52
BACH2	FOS	-240	-231	2769	39887	884	0.32	0.02	0.32
BACH2	FOSL2	260	269	2649	37682	837	0.32	0.02	0.32
BACH2	JUND	260	269	2649	40876	925	0.35	0.02	0.35
BACH2	MAFK	-30	-21	2726	7561	896	0.33	0.12	0.33
BACH2	NFE2	-10	-1	2399	8289	1284	0.54	0.15	0.54
BACH2	NFE2L2	440	449	2519	4908	928	0.37	0.19	0.37
BATF	FOS	-400	-391	5621	39248	3109	0.55	0.08	0.55
BATF	FOSB	-70	-61	6147	16108	2052	0.33	0.13	0.33
BATF	FOSL1	-70	-61	6147	20168	2334	0.38	0.12	0.38
BATF	FOSL2	-70	-61	6147	39656	3558	0.58	0.09	0.58
BATF	JUN	-80	-71	6079	38764	3133	0.52	0.08	0.52
BATF	JUNB	-80	-71	6079	26507	2964	0.49	0.11	0.49
BATF	JUND	230	239	6067	40971	3453	0.57	0.08	0.57
CCNT2	KLF5	-80	-71	1397	9906	496	0.36	0.05	0.36
CCNT2	KLF9	-80	-71	1397	12530	565	0.4	0.05	0.4
CCNT2	SP1	60	69	1422	16313	557	0.39	0.03	0.39
CEBPA	CEBPB	-50	-41	5856	20418	3483	0.59	0.17	0.59
CEBPB	CEBPD	-10	-1	14815	2257	1609	0.11	0.71	0.71
CEBPB	CEBPG	270	279	19200	3000	1084	0.06	0.36	0.36
CREB1	CREM	400	409	6232	2459	1001	0.16	0.41	0.41
CTCF	CTCFL	30	39	36229	27159	19743	0.54	0.73	0.73
CTCF	RAD21	-10	-1	23108	19746	7661	0.33	0.39	0.39
CTCF	RXRA	220	229	33327	13204	9102	0.27	0.69	0.69
CTCF	SMC3	-30	-21	35558	24371	19701	0.55	0.81	0.81
CTCFL	RAD21	0	9	15535	19161	7204	0.46	0.38	0.46
CTCFL	RXRA	-40	-31	27239	15393	10978	0.4	0.71	0.71
CTCFL	SMC3	20	29	26881	23933	14887	0.55	0.62	0.62
CTCFL	ZBTB7A	30	39	27159	5190	1766	0.07	0.34	0.34
E2F1	E2F4	-10	-1	16701	5981	2115	0.13	0.35	0.35
E2F1	E2F6	0	9	13664	3059	1214	0.09	0.4	0.4
E2F1	TFDP1	-10	-1	16701	3423	1114	0.07	0.33	0.33
E2F4	TFDP1	-10	-1	5981	3423	1161	0.19	0.34	0.34
EGR1	EGR2	-20	-11	16793	9434	5542	0.33	0.59	0.59
EGR1	EGR3	-20	-11	16793	10387	6162	0.37	0.59	0.59
EGR1	WT1	-440	-431	15619	1966	896	0.06	0.46	0.46
EGR2	EGR3	10	19	9256	10380	5239	0.57	0.5	0.57
EHF	ELF3	410	419	3143	4361	1143	0.36	0.26	0.36
ELF3	ELF4	-290	-281	4417	2265	1147	0.26	0.51	0.51
ELF4	ELK1	-80	-71	2466	3555	777	0.32	0.22	0.32
ELF4	ETV1	-40	-31	2648	7069	837	0.32	0.12	0.32
ELF4	ETV5	50	59	2532	5932	859	0.34	0.14	0.34
ELF4	GABPA	420	429	2204	6749	904	0.41	0.13	0.41
ELK1	ELK3	430	439	3042	2351	1023	0.34	0.44	0.44
ELK1	ELK4	130	139	3051	2068	1004	0.33	0.49	0.49
ELK1	ERF	-200	-191	3025	1323	596	0.2	0.45	0.45
ELK1	ERG	-430	-421	3036	9547	1176	0.39	0.12	0.39
ELK1	ETS1	0	9	3504	10956	1440	0.41	0.13	0.41
ELK1	ETV1	-390	-381	3035	5994	1507	0.5	0.25	0.5
ELK1	ETV4	-50	-41	3652	3844	1701	0.47	0.44	0.47
ELK1	ETV5	50	59	3603	5932	2198	0.61	0.37	0.61
ELK1	GABPA	-430	-421	3036	6722	1532	0.5	0.23	0.5
ELK3	ELK4	430	439	2351	2126	652	0.28	0.31	0.31
ELK3	ERG	-460	-451	2277	9419	767	0.34	0.08	0.34
ELK3	ETS1	0	9	2874	10956	1049	0.36	0.1	0.36
ELK3	ETV1	10	19	2829	6927	1327	0.47	0.19	0.47
ELK3	ETV4	-50	-41	2881	3844	1205	0.42	0.31	0.42
ELK3	ETV5	-10	-1	2421	5031	1268	0.52	0.25	0.52
ELK3	GABPA	-390	-381	2392	6870	1118	0.47	0.16	0.47
ELK4	ERF	270	279	2120	1483	487	0.23	0.33	0.33
ELK4	ERG	-260	-251	2113	9948	716	0.34	0.07	0.34
ELK4	ETS1	450	459	2018	8736	864	0.43	0.1	0.43
ELK4	ETV1	-260	-251	2113	6193	1123	0.53	0.18	0.53
ELK4	ETV4	-50	-41	2634	3844	1108	0.42	0.29	0.42
ELK4	ETV5	-470	-461	2001	4708	1052	0.53	0.22	0.53
ELK4	GABPA	460	469	2019	6447	1018	0.5	0.16	0.5
EPAS1	HIF1A	340	349	1290	5317	508	0.39	0.1	0.39
ERF	ERG	200	209	1419	9694	577	0.41	0.06	0.41
ERF	ETS1	280	289	1411	9157	632	0.45	0.07	0.45
ERF	ETV1	-210	-201	1489	6112	698	0.47	0.11	0.47
ERF	ETV4	-80	-71	1624	3434	825	0.51	0.24	0.51
ERF	ETV5	-80	-71	1624	5610	968	0.6	0.17	0.6
ERF	GABPA	420	429	1425	6749	615	0.43	0.09	0.43
ERG	ETV2	-430	-421	9547	1215	517	0.05	0.43	0.43
ERG	ETV4	-80	-71	10453	3434	1319	0.13	0.38	0.38
ERG	ETV5	-80	-71	10453	5610	1709	0.16	0.3	0.3
ESR1	ESR2	0	9	6988	1818	1018	0.15	0.56	0.56
ETS1	ETV4	280	289	9157	2963	1135	0.12	0.38	0.38
ETS1	ETV5	30	39	10249	5908	2124	0.21	0.36	0.36
ETV1	ETV4	-80	-71	6570	3434	1655	0.25	0.48	0.48
ETV1	ETV5	-360	-351	5963	4851	2037	0.34	0.42	0.42
ETV1	ETV6	-380	-371	5964	1812	673	0.11	0.37	0.37
ETV1	GABPA	-80	-71	6570	7569	3130	0.48	0.41	0.48
ETV2	ETV5	80	89	1374	5497	433	0.32	0.08	0.32
ETV2	GABPA	80	89	1374	7385	424	0.31	0.06	0.31
ETV4	ETV5	430	439	3005	4967	2057	0.68	0.41	0.68
ETV4	GABPA	-80	-71	3434	7569	1483	0.43	0.2	0.43
ETV5	ETV6	70	79	5697	2121	799	0.14	0.38	0.38
ETV5	GABPA	-80	-71	5610	7569	2233	0.4	0.3	0.4
ETV5	SPDEF	-240	-231	5282	1512	454	0.09	0.3	0.3
ETV6	FLI1	80	89	2023	9601	652	0.32	0.07	0.32
ETV6	GABPA	20	29	2163	7947	981	0.45	0.12	0.45
FOS	FOSB	-230	-221	40471	15525	12209	0.3	0.79	0.79
FOS	FOSL1	240	249	39879	19417	14864	0.37	0.77	0.77
FOS	FOSL2	240	249	39879	38175	25905	0.65	0.68	0.68
FOS	JUN	240	249	39879	37283	27947	0.7	0.75	0.75
FOS	JUNB	50	59	41369	26101	17941	0.43	0.69	0.69
FOS	JUND	240	249	39879	40770	27095	0.68	0.66	0.68
FOS	MAF	-500	-491	35244	1327	485	0.01	0.37	0.37
FOS	MYC	-50	-41	40991	6787	3946	0.1	0.58	0.58
FOS	NFE2	210	219	39563	9213	3316	0.08	0.36	0.36
FOS	NFE2L2	70	79	40827	5381	1878	0.05	0.35	0.35
FOS	NR3C1	240	249	39879	5305	2793	0.07	0.53	0.53
FOS	TCF7L2	250	259	39287	2857	2045	0.05	0.72	0.72
FOS	TRIM28	250	259	39287	2650	1547	0.04	0.58	0.58
FOSB	FOSL1	-260	-251	15050	19452	8776	0.58	0.45	0.58
FOSB	FOSL2	230	239	15478	38452	11531	0.74	0.3	0.74
FOSB	JUN	230	239	15478	37756	11128	0.72	0.29	0.72
FOSB	JUNB	440	449	14101	23889	7583	0.54	0.32	0.54
FOSB	JUND	230	239	15478	40971	11911	0.77	0.29	0.77
FOSB	MYC	80	89	16161	6780	2348	0.15	0.35	0.35
FOSB	TCF7L2	80	89	16161	2980	1239	0.08	0.42	0.42
FOSB	TRIM28	440	449	14101	2446	972	0.07	0.4	0.4
FOSL1	FOSL2	80	89	20060	39551	14715	0.73	0.37	0.73
FOSL1	JUN	240	249	19417	37283	13759	0.71	0.37	0.71
FOSL1	JUNB	430	439	18256	24215	9700	0.53	0.4	0.53
FOSL1	JUND	-400	-391	18841	40613	14539	0.77	0.36	0.77
FOSL1	MAF	420	429	18688	1501	480	0.03	0.32	0.32
FOSL1	MYC	420	429	18688	6235	2878	0.15	0.46	0.46
FOSL1	NR3C1	230	239	19655	5311	1733	0.09	0.33	0.33
FOSL1	TCF7L2	-250	-241	19357	2873	1749	0.09	0.61	0.61
FOSL1	TRIM28	440	449	18180	2446	1158	0.06	0.47	0.47
FOSL2	JUN	240	249	38175	37283	24125	0.63	0.65	0.65
FOSL2	JUNB	250	259	37721	25084	17228	0.46	0.69	0.69
FOSL2	JUND	-400	-391	37342	40613	25250	0.68	0.62	0.68
FOSL2	MAF	-240	-231	38567	1580	519	0.01	0.33	0.33
FOSL2	MYC	390	399	37751	6422	3666	0.1	0.57	0.57
FOSL2	NFE2	70	79	39073	9328	3335	0.09	0.36	0.36
FOSL2	NFE2L2	400	409	37492	5251	1806	0.05	0.34	0.34
FOSL2	NR3C1	240	249	38175	5305	2365	0.06	0.45	0.45
FOSL2	TCF7L2	-250	-241	38310	2873	2155	0.06	0.75	0.75
FOSL2	TRIM28	-10	-1	32587	2435	1484	0.05	0.61	0.61
FOXA1	FOXA2	-50	-41	6129	4752	1819	0.3	0.38	0.38
FOXA1	FOXA3	-440	-431	5853	1237	512	0.09	0.41	0.41
FOXA2	FOXA3	440	449	4628	1171	476	0.1	0.41	0.41
GATA1	GATA2	-220	-211	5075	5562	2720	0.54	0.49	0.54
GATA1	GATA4	350	359	4906	3307	1161	0.24	0.35	0.35
GATA1	GATA6	-10	-1	6378	5818	2575	0.4	0.44	0.44
GATA2	GATA4	-250	-241	5451	3344	1199	0.22	0.36	0.36
GATA2	GATA6	190	199	5533	4635	2082	0.38	0.45	0.45
GATA4	GATA6	320	329	3251	4567	1450	0.45	0.32	0.45
HLF	NFIL3	-450	-441	1867	1250	386	0.21	0.31	0.31
IRF4	SPI1	-260	-251	1549	20572	598	0.39	0.03	0.39
JUN	JUNB	380	389	36385	24572	16076	0.44	0.65	0.65
JUN	JUND	250	259	36940	40579	25843	0.7	0.64	0.7
JUN	MAF	-240	-231	37415	1580	507	0.01	0.32	0.32
JUN	MYC	420	429	36173	6235	3423	0.09	0.55	0.55
JUN	NFE2	70	79	38784	9328	3055	0.08	0.33	0.33
JUN	NFE2L2	70	79	38784	5381	1729	0.04	0.32	0.32
JUN	NR3C1	240	249	37283	5305	2636	0.07	0.5	0.5
JUN	TCF7L2	250	259	36940	2857	1888	0.05	0.66	0.66
JUN	TRIM28	-10	-1	31892	2435	1336	0.04	0.55	0.55
JUNB	JUND	380	389	24572	39776	16538	0.67	0.42	0.67
JUNB	MYC	370	379	24340	6112	2549	0.1	0.42	0.42
JUNB	NR3C1	240	249	25640	5305	1760	0.07	0.33	0.33
JUNB	TCF7L2	70	79	26245	2961	1439	0.05	0.49	0.49
JUNB	TRIM28	250	259	25084	2650	1195	0.05	0.45	0.45
JUND	MAF	370	379	39724	1489	464	0.01	0.31	0.31
JUND	MYC	420	429	40022	6235	3671	0.09	0.59	0.59
JUND	NFE2	210	219	40572	9213	3457	0.09	0.38	0.38
JUND	NFE2L2	400	409	40493	5251	1978	0.05	0.38	0.38
JUND	NR3C1	420	429	40022	5167	1973	0.05	0.38	0.38
JUND	TCF7L2	250	259	40579	2857	2011	0.05	0.7	0.7
JUND	TRIM28	-10	-1	35104	2435	1487	0.04	0.61	0.61
KLF1	KLF4	-10	-1	4395	8660	1368	0.31	0.16	0.31
KLF1	KLF5	-10	-1	4395	7930	1384	0.31	0.17	0.31
KLF1	SP1	420	429	4858	16703	1478	0.3	0.09	0.3
KLF12	KLF4	350	359	3368	9852	1033	0.31	0.1	0.31
KLF12	KLF5	60	69	3673	10127	1384	0.38	0.14	0.38
KLF12	SP1	-310	-301	3202	16428	1449	0.45	0.09	0.45
KLF12	SP4	-60	-51	3553	7167	1240	0.35	0.17	0.35
KLF4	KLF5	10	19	11129	10207	3397	0.31	0.33	0.33
KLF5	SP1	-20	-11	10452	17039	3611	0.35	0.21	0.35
KLF5	SP5	30	39	10326	7664	2398	0.23	0.31	0.31
KLF9	SP4	-30	-21	14043	7849	2703	0.19	0.34	0.34
MAF	NFE2	220	229	1601	9338	642	0.4	0.07	0.4
MAFF	MAFG	-100	-91	3136	2696	857	0.27	0.32	0.32
MAFF	MAFK	370	379	3068	6978	992	0.32	0.14	0.32
MAFG	MAFK	-70	-61	2801	7678	1503	0.54	0.2	0.54
MAFG	NFE2	410	419	2650	8826	887	0.33	0.1	0.33
MAFK	NFE2	250	259	6928	8993	2315	0.33	0.26	0.33
MAFK	NFE2L2	20	29	7459	5265	1782	0.24	0.34	0.34
MAX	MNT	0	9	5723	1981	781	0.14	0.39	0.39
MXI1	MYCN	-10	-1	1561	5075	550	0.35	0.11	0.35
MYOD1	MYOG	0	9	5371	1571	565	0.11	0.36	0.36
MYOD1	TCF21	360	369	6031	1325	461	0.08	0.35	0.35
NANOG	POU5F1	-390	-381	1221	1857	556	0.46	0.3	0.46
NFE2	NFE2L2	-10	-1	8289	4452	3058	0.37	0.69	0.69
NFIA	NFIC	-20	-11	7461	8691	3538	0.47	0.41	0.47
NFKB1	NFKB2	80	89	4292	2617	1367	0.32	0.52	0.52
NFKB1	RELB	-320	-311	4003	1723	681	0.17	0.4	0.4
NFKB2	RELB	-320	-311	2460	1723	624	0.25	0.36	0.36
NFYA	NFYB	40	49	3888	3901	2298	0.59	0.59	0.59
NFYA	NFYC	-40	-31	3740	4041	1951	0.52	0.48	0.52
NFYB	NFYC	0	9	3969	4824	2512	0.63	0.52	0.63
NR2F1	NR2F6	10	19	1226	614	349	0.28	0.57	0.57
PBX1	PBX2	-400	-391	1246	1102	514	0.41	0.47	0.47
PBX1	PBX3	10	19	1441	2900	847	0.59	0.29	0.59
PBX2	PBX3	10	19	1275	2900	674	0.53	0.23	0.53
POU5F1	SOX2	-150	-141	1872	1098	432	0.23	0.39	0.39
RAD21	RXRA	0	9	19161	8673	4345	0.23	0.5	0.5
RAD21	SMC3	0	9	19161	12881	6057	0.32	0.47	0.47
RELA	RELB	-130	-121	3538	1983	671	0.19	0.34	0.34
RFX1	RFX3	-270	-261	3917	1184	708	0.18	0.6	0.6
RUNX1	RUNX2	370	379	4504	4085	1419	0.32	0.35	0.35
RUNX1	RUNX3	290	299	4440	1940	1044	0.24	0.54	0.54
RUNX2	RUNX3	-40	-31	4472	2081	843	0.19	0.41	0.41
RXRA	SMC3	30	39	15355	24978	10149	0.66	0.41	0.66
SCRT1	SCRT2	0	9	7547	3159	1920	0.25	0.61	0.61
SIX5	THAP11	-60	-51	2255	2116	1684	0.75	0.8	0.8
SP1	SP2	-10	-1	12548	5767	2169	0.17	0.38	0.38
SP1	SP4	30	39	16997	7399	3111	0.18	0.42	0.42
SP1	SP5	-20	-11	17039	7774	2934	0.17	0.38	0.38
SPI1	SPIB	340	349	19915	1485	575	0.03	0.39	0.39
STAT1	STAT3	-500	-491	1856	4108	870	0.47	0.21	0.47
TEAD1	TEAD3	380	389	7647	1108	491	0.06	0.44	0.44
TEAD1	TEAD4	-120	-111	8462	6523	3274	0.39	0.5	0.5
TEAD3	TEAD4	-280	-271	1126	6232	365	0.32	0.06	0.32
TFAP2A	TFAP2C	-170	-161	6235	7502	2507	0.4	0.33	0.4
TP53	TP63	-150	-141	4724	15160	1964	0.42	0.13	0.42
TP53	TP73	70	79	4843	2118	697	0.14	0.33	0.33
TP63	TP73	-190	-181	15874	2161	1254	0.08	0.58	0.58
USF1	USF2	-30	-21	5994	7132	1873	0.31	0.26	0.31

### Sheet: Supplementary Table 6
Supplementary Table 6. Pairs of DNA-binding sites colocalize at the same distance from chromatin interaction sites within boundary sites
Distance to start and end (bp) indicates the genomic distance from the center of a chromatin interaction site to the 10-bp bin (among 100 bins spanning 1 kbp) that contains the highest number of DBP1 and DBP2 binding sites. A positive value represents the distance downstream of the chromatin interaction site, while a negative value represents upstream.
# chromatin interactions with DBP1 and DBP2 sites refers to the number of chromatin interaction sites that have both DBP1 and DBP2 binding sites within the same 10-bp bin located within ±200 bp of the interaction site.
Ratio (DBP1 and DBP2) / DBP2 is the proportion of chromatin interaction sites containing both DBP1 and DBP2 binding sites to those containing DBP2 binding sites
DBP1 and/or DBP2 indicates the insulator-associated DBP, where the DBP has more than 1,000 binding sites.
Selection criteria S1 of DNA-binding sites of insulator-associated DBPs (see Supplementary Fig. 1 for reference)											Selection criteria S2											Selection Criteria S3											Selection Criteria S4
DBP1	DBP2	Distance to start (bp)	Distance to end (bp)	# chromatin interactions with DBP1 sites	# chromatin interactions with DBP2 sites	# chromatin interactions with DBP1 and DBP2 sites	Ratio (DBP1 and DBP2) / DBP1	Ratio (DBP1 and DBP2) / DBP2	Max ratio (DBP1 or DBP2)		DBP1	DBP2	Distance to start (bp)	Distance to end (bp)	# chromatin interactions with DBP1 sites	# chromatin interactions with DBP2 sites	# chromatin interactions with DBP1 and DBP2 sites	Ratio (DBP1 and DBP2) / DBP1	Ratio (DBP1 and DBP2) / DBP2	Max ratio (DBP1 or DBP2)		DBP1	DBP2	Distance to start (bp)	Distance to end (bp)	# chromatin interactions with DBP1 sites	# chromatin interactions with DBP2 sites	# chromatin interactions with DBP1 and DBP2 sites	Ratio (DBP1 and DBP2) / DBP1	Ratio (DBP1 and DBP2) / DBP2	Max ratio (DBP1 or DBP2)		DBP1	DBP2	Distance to start (bp)	Distance to end (bp)	# chromatin interactions with DBP1 sites	# chromatin interactions with DBP2 sites	# chromatin interactions with DBP1 and DBP2 sites	Ratio (DBP1 and DBP2) / DBP1	Ratio (DBP1 and DBP2) / DBP2	Max ratio (DBP1 or DBP2)
ASCL1	TFAP4	-20	-11	1361	2330	442	0.32	0.19	0.32		ASCL1	TFAP4	-20	-11	1172	2024	401	0.34	0.2	0.34		ATF2	ATF7	50	59	1300	318	197	0.15	0.62	0.62		ATF2	ATF7	-200	-191	1536	398	241	0.16	0.61	0.61
ATF2	ATF7	-200	-191	1943	540	306	0.16	0.57	0.57		ATF2	ATF7	50	59	1729	448	248	0.14	0.55	0.55		ATF3	BATF	90	99	3387	914	415	0.12	0.45	0.45		ATF3	BATF	90	99	4204	1160	501	0.12	0.43	0.43
ATF3	BATF	-50	-41	5746	1628	703	0.12	0.43	0.43		ATF3	BATF	-50	-41	4694	1359	598	0.13	0.44	0.44		ATF3	EP300	-80	-71	3428	2282	1060	0.31	0.46	0.46		ATF3	FOSL2	50	59	4343	7815	3223	0.74	0.41	0.74
ATF3	FOSL2	50	59	5860	10041	4453	0.76	0.44	0.76		ATF3	FOS	-70	-61	4811	8380	3839	0.8	0.46	0.8		ATF3	FOS	50	59	3478	6541	2735	0.79	0.42	0.79		ATF3	JUN	-70	-61	4267	7589	3174	0.74	0.42	0.74
ATF3	JUN	-70	-61	5835	9641	4350	0.75	0.45	0.75		ATF3	FOSL2	50	59	4797	8135	3667	0.76	0.45	0.76		ATF3	FOSL2	50	59	3478	6212	2598	0.75	0.42	0.75		ATF3	JUNB	-50	-41	4271	5196	2318	0.54	0.45	0.54
ATF3	JUNB	-90	-81	5670	6583	3195	0.56	0.49	0.56		ATF3	JUN	-70	-61	4811	7801	3592	0.75	0.46	0.75		ATF3	JUN	-70	-61	3440	6001	2562	0.74	0.43	0.74		ATF3	NR3C1	-70	-61	4267	962	289	0.07	0.3	0.3
ATF3	NR3C1	-50	-41	5746	1470	448	0.08	0.3	0.3		ATF3	NR3C1	-70	-61	4811	1181	358	0.07	0.3	0.3		ATF3	TRIM28	-70	-61	3440	431	208	0.06	0.48	0.48		ATF3	TRIM28	-70	-61	4267	541	252	0.06	0.47	0.47
ATF3	TRIM28	-70	-61	5835	863	416	0.07	0.48	0.48		ATF3	TRIM28	-70	-61	4811	711	346	0.07	0.49	0.49		BACH1	FOS	90	99	437	6389	214	0.49	0.03	0.49		BACH1	FOS	90	99	525	8050	247	0.47	0.03	0.47
BACH1	FOS	30	39	831	9664	361	0.43	0.04	0.43		BACH1	FOS	-40	-31	708	8052	323	0.46	0.04	0.46		BACH1	FOSL2	90	99	437	5969	194	0.44	0.03	0.44		BACH1	FOSL2	90	99	525	7482	224	0.43	0.03	0.43
BACH1	FOSL2	-40	-31	825	9537	338	0.41	0.04	0.41		BACH1	FOSL2	-40	-31	708	7704	296	0.42	0.04	0.42		BACH1	JUN	90	99	437	5998	187	0.43	0.03	0.43		BACH1	JUN	-140	-131	516	6897	214	0.41	0.03	0.41
BACH1	JUN	-50	-41	784	9604	322	0.41	0.03	0.41		BACH1	JUN	-40	-31	708	7363	291	0.41	0.04	0.41		BACH1	JUND	90	99	437	6612	221	0.51	0.03	0.51		BACH1	JUND	90	99	525	8390	252	0.48	0.03	0.48
BACH1	JUND	40	49	793	10036	383	0.48	0.04	0.48		BACH1	JUND	-40	-31	708	8086	336	0.47	0.04	0.47		BACH2	FOSL2	-40	-31	394	5806	120	0.3	0.02	0.3		BACH2	JUND	200	209	458	8163	154	0.34	0.02	0.34
BACH2	FOS	-50	-41	750	10385	237	0.32	0.02	0.32		BACH2	FOS	-40	-31	636	8052	205	0.32	0.03	0.32		BACH2	JUN	10	19	320	5277	98	0.31	0.02	0.31		BATF	FOS	-50	-41	1206	8189	638	0.53	0.08	0.53
BACH2	JUND	-50	-41	750	10488	266	0.35	0.03	0.35		BACH2	FOSL2	40	49	649	7752	210	0.32	0.03	0.32		BACH2	JUNB	-60	-51	388	4286	121	0.31	0.03	0.31		BATF	FOSB	90	99	1160	2779	366	0.32	0.13	0.32
BATF	JUNB	-50	-41	1628	6654	781	0.48	0.12	0.48		BACH2	JUNB	-60	-51	660	5636	224	0.34	0.04	0.34		BACH2	JUND	-40	-31	394	6396	131	0.33	0.02	0.33		BATF	FOSL1	90	99	1160	3571	423	0.36	0.12	0.36
CCNT2	KLF5	10	19	618	3524	215	0.35	0.06	0.35		BATF	FOSB	40	49	1263	3345	479	0.38	0.14	0.38		BATF	FOSB	90	99	914	2308	306	0.33	0.13	0.33		BATF	JUNB	-50	-41	1206	5196	576	0.48	0.11	0.48
CCNT2	KLF9	20	29	630	4795	245	0.39	0.05	0.39		CCNT2	KLF5	10	19	580	3159	205	0.35	0.06	0.35		BATF	FOSL1	90	99	914	2907	353	0.39	0.12	0.39		CEBPA	CEBPB	-110	-101	1313	4528	771	0.59	0.17	0.59
CCNT2	MAZ	-50	-41	558	3618	168	0.3	0.05	0.3		CCNT2	KLF9	20	29	577	4268	226	0.39	0.05	0.39		CEBPA	CEBPB	-50	-41	911	3130	560	0.61	0.18	0.61		CTCF	CTCFL	-40	-31	11290	7939	6367	0.56	0.8	0.8
CEBPA	CEBPB	-110	-101	1536	4994	895	0.58	0.18	0.58		CCNT2	MAZ	-50	-41	515	3221	159	0.31	0.05	0.31		CEBPA	CEBPD	30	39	828	388	131	0.16	0.34	0.34		CTCF	PPARG	30	39	11419	579	252	0.02	0.44	0.44
CTCF	CTCFL	-40	-31	14971	11638	8689	0.58	0.75	0.75		CEBPA	CEBPB	-50	-41	1108	3500	679	0.61	0.19	0.61		CTCF	CTCFL	30	39	9854	6842	5528	0.56	0.81	0.81		CTCF	RAD21	-30	-21	11196	11834	4947	0.44	0.42	0.44
CTCF	PPARG	20	29	14462	925	279	0.02	0.3	0.3		CEBPA	CEBPD	30	39	1003	540	180	0.18	0.33	0.33		CTCF	PPARG	30	39	9854	485	229	0.02	0.47	0.47		CTCF	RXRA	-40	-31	11290	4995	4161	0.37	0.83	0.83
CTCF	RAD21	30	39	14978	14340	5239	0.35	0.37	0.37		CTCF	CTCFL	30	39	13038	10250	7620	0.58	0.74	0.74		CTCF	RAD21	-30	-21	9535	10148	4233	0.44	0.42	0.44		CTCF	SMC3	30	39	11419	8912	8456	0.74	0.95	0.95
CTCF	RXRA	-40	-31	14971	7223	5088	0.34	0.7	0.7		CTCF	PPARG	20	29	12462	805	247	0.02	0.31	0.31		CTCF	RXRA	30	39	9854	4328	3633	0.37	0.84	0.84		CTCF	ZBTB7A	-40	-31	11290	728	373	0.03	0.51	0.51
CTCF	SMC3	-40	-31	14971	11187	9286	0.62	0.83	0.83		CTCF	RAD21	30	39	13038	12446	4566	0.35	0.37	0.37		CTCF	SMC3	30	39	9854	7733	7349	0.75	0.95	0.95		CTCFL	PPARG	20	29	7710	590	224	0.03	0.38	0.38
CTCF	ZBTB7A	-40	-31	14971	2113	713	0.05	0.34	0.34		CTCF	RXRA	30	39	13038	6349	4467	0.34	0.7	0.7		CTCFL	PPARG	20	29	6588	518	204	0.03	0.39	0.39		CTCFL	RXRA	-40	-31	7939	4995	3799	0.48	0.76	0.76
CTCFL	PPARG	20	29	11461	925	284	0.02	0.31	0.31		CTCF	SMC3	30	39	13038	9869	8163	0.63	0.83	0.83		CTCFL	RAD21	-30	-21	6885	10148	3491	0.51	0.34	0.51		CTCFL	SMC3	-40	-31	7939	8830	5454	0.69	0.62	0.69
CTCFL	RXRA	-40	-31	11638	7223	5192	0.45	0.72	0.72		CTCF	ZBTB7A	-40	-31	12912	1858	634	0.05	0.34	0.34		CTCFL	RXRA	30	39	6842	4328	3353	0.49	0.77	0.77		CTCFL	ZBTB7A	-40	-31	7939	728	435	0.05	0.6	0.6
CTCFL	SMC3	-40	-31	11638	11187	7095	0.61	0.63	0.63		CTCFL	PPARG	20	29	9963	805	251	0.03	0.31	0.31		CTCFL	SMC3	30	39	6842	7733	4737	0.69	0.61	0.69		EGR1	EGR2	70	79	821	594	269	0.33	0.45	0.45
CTCFL	ZBTB7A	-40	-31	11638	2113	828	0.07	0.39	0.39		CTCFL	RAD21	-30	-21	10302	12765	4472	0.43	0.35	0.43		EGR1	EGR3	80	89	668	449	273	0.41	0.61	0.61		EGR1	EGR3	-30	-21	800	517	277	0.35	0.54	0.54
EGR1	EGR2	-30	-21	5732	3156	1880	0.33	0.6	0.6		CTCFL	RXRA	30	39	10250	6349	4630	0.45	0.73	0.73		EGR2	EGR1	80	89	540	668	257	0.48	0.38	0.48		EGR2	EGR3	130	139	619	566	293	0.47	0.52	0.52
EGR1	EGR3	20	29	5709	3559	2169	0.38	0.61	0.61		CTCFL	SMC3	30	39	10250	9869	6241	0.61	0.63	0.63		EGR2	EGR3	-90	-81	516	453	246	0.48	0.54	0.54		EHF	SPI1	30	39	462	3930	144	0.31	0.04	0.31
EGR1	WT1	-30	-21	5732	946	413	0.07	0.44	0.44		CTCFL	ZBTB7A	40	49	9564	1831	743	0.08	0.41	0.41		EHF	SPI1	30	39	364	3089	120	0.33	0.04	0.33		ELF1	ETV1	-30	-21	1105	392	169	0.15	0.43	0.43
EGR3	EGR2	30	39	3557	3121	1838	0.52	0.59	0.59		EGR1	EGR2	-30	-21	5008	2809	1696	0.34	0.6	0.6		ELF1	SPI1	-20	-11	912	3002	292	0.32	0.1	0.32		ELF1	SPI1	-40	-31	1148	3898	360	0.31	0.09	0.31
EGR3	WT1	50	59	3341	787	254	0.08	0.32	0.32		EGR1	EGR3	20	29	5053	3175	1951	0.39	0.61	0.61		ELF3	SPI1	30	39	380	3089	117	0.31	0.04	0.31		EP300	ATF3	-80	-71	2865	4227	1293	0.45	0.31	0.45
ELK1	ELK4	-30	-21	1571	1052	514	0.33	0.49	0.49		EGR1	WT1	-30	-21	5008	846	380	0.08	0.45	0.45		EP300	FOS	50	59	2308	6541	1518	0.66	0.23	0.66		EP300	FOS	-50	-41	2830	8189	1868	0.66	0.23	0.66
ELK1	ETV1	-30	-21	1571	2533	761	0.48	0.3	0.48		EGR3	EGR2	30	39	3155	2762	1644	0.52	0.6	0.6		EP300	FOSB	50	59	2308	2356	717	0.31	0.3	0.31		EP300	FOSL1	-70	-61	2794	3718	1164	0.42	0.31	0.42
ELK3	ELK4	60	69	1127	1032	338	0.3	0.33	0.33		EGR3	WT1	80	89	2979	712	236	0.08	0.33	0.33		EP300	FOSL1	50	59	2308	2944	958	0.42	0.33	0.42		EP300	JUN	-80	-71	2865	7498	1837	0.64	0.24	0.64
ELK4	ERF	-40	-31	1047	756	252	0.24	0.33	0.33		ELK1	ELK4	-30	-21	1468	989	483	0.33	0.49	0.49		EP300	FOSL2	50	59	2308	6212	1565	0.68	0.25	0.68		EP300	JUNB	-80	-71	2865	5192	1265	0.44	0.24	0.44
ELK4	ERG	-30	-21	1052	3210	348	0.33	0.11	0.33		ELK1	ETV1	-30	-21	1468	2306	730	0.5	0.32	0.5		EP300	JUN	-80	-71	2282	5925	1478	0.65	0.25	0.65		EP300	TCF7L2	-70	-61	2794	538	168	0.06	0.31	0.31
ELK4	ETS1	60	69	1032	3496	445	0.43	0.13	0.43		ELK3	ELK4	60	69	1048	979	315	0.3	0.32	0.32		EP300	JUNB	-80	-71	2282	4226	1156	0.51	0.27	0.51		EP300	TRIM28	140	149	2460	427	131	0.05	0.31	0.31
ELK4	ETV1	60	69	1032	2383	549	0.53	0.23	0.53		ELK3	ETV1	-30	-21	1116	2306	530	0.47	0.23	0.47		EP300	TCF7L2	190	199	1978	396	122	0.06	0.31	0.31		ERG	ETV1	-80	-71	1304	393	128	0.1	0.33	0.33
ELK4	ETV4	30	39	1041	1558	450	0.43	0.29	0.43		ELK4	ERF	-40	-31	986	713	245	0.25	0.34	0.34		EP300	TRIM28	50	59	2308	381	118	0.05	0.31	0.31		ETS1	ETV1	-100	-91	768	366	115	0.15	0.31	0.31
ELK4	ETV5	-40	-31	1047	2243	548	0.52	0.24	0.52		ELK4	ETV1	60	69	979	2188	526	0.54	0.24	0.54		ETS1	SPI1	150	159	595	2939	288	0.48	0.1	0.48		ETS1	SPI1	150	159	751	3911	339	0.45	0.09	0.45
ELK4	GABPA	-40	-31	1047	2706	517	0.49	0.19	0.49		ELK4	ETV4	30	39	970	1445	417	0.43	0.29	0.43		FLI1	SPI1	20	29	1016	3080	317	0.31	0.1	0.31		ETV1	GABPA	-70	-61	392	515	164	0.42	0.32	0.42
EPAS1	HIF1A	-30	-21	475	2052	191	0.4	0.09	0.4		ELK4	ETV5	-40	-31	986	2032	518	0.53	0.25	0.53		FOS	BACH2	-140	-131	5525	365	111	0.02	0.3	0.3		ETV1	SPI1	200	209	368	3693	111	0.3	0.03	0.3
ERF	ETV1	-40	-31	756	2509	353	0.47	0.14	0.47		ERF	ETV1	-40	-31	713	2280	343	0.48	0.15	0.48		FOS	BATF	-80	-71	6427	974	532	0.08	0.55	0.55		FLI1	ETV1	-30	-21	1321	392	144	0.11	0.37	0.37
ETS1	ETV1	10	19	3559	2434	787	0.22	0.32	0.32		ERG	ELK4	-30	-21	2715	989	324	0.12	0.33	0.33		FOS	FOSB	-70	-61	6370	2352	1866	0.29	0.79	0.79		FLI1	SPI1	20	29	1264	3964	391	0.31	0.1	0.31
ETV1	ELF4	-20	-11	2550	1035	354	0.14	0.34	0.34		ETS1	ELK4	60	69	3152	979	420	0.13	0.43	0.43		FOS	FOSL1	-80	-71	6427	3019	2284	0.36	0.76	0.76		FOS	ATF3	50	59	8243	4343	3395	0.41	0.78	0.78
ETV1	ELK3	-30	-21	2533	1203	563	0.22	0.47	0.47		ETV1	ELF4	-20	-11	2325	967	337	0.14	0.35	0.35		FOS	FOSL2	50	59	6541	6212	4197	0.64	0.68	0.68		FOS	FOSB	-70	-61	8018	2868	2246	0.28	0.78	0.78
ETV1	ETV2	30	39	2454	481	150	0.06	0.31	0.31		ETV1	ETS1	10	19	2218	3244	738	0.33	0.23	0.33		FOS	JUN	50	59	6541	6138	4532	0.69	0.74	0.74		FOS	FOSL1	-70	-61	8018	3718	2809	0.35	0.76	0.76
ETV1	ETV4	30	39	2454	1558	746	0.3	0.48	0.48		ETV1	ETV4	30	39	2238	1445	692	0.31	0.48	0.48		FOS	MYC	-70	-61	6370	1012	561	0.09	0.55	0.55		FOS	FOSL2	50	59	8243	7815	5261	0.64	0.67	0.67
ETV1	ETV5	-20	-11	2550	2219	985	0.39	0.44	0.44		ETV1	ETV5	-30	-21	2306	2151	923	0.4	0.43	0.43		FOS	NFE2	-60	-51	6370	1375	477	0.07	0.35	0.35		FOS	JUNB	60	69	8081	5255	3540	0.44	0.67	0.67
ETV1	ETV6	30	39	2454	809	322	0.13	0.4	0.4		ETV1	ETV6	30	39	2238	748	306	0.14	0.41	0.41		FOS	NFE2L2	90	99	6389	786	276	0.04	0.35	0.35		FOS	JUND	50	59	8243	8495	5513	0.67	0.65	0.67
ETV1	GABPA	-20	-11	2550	2670	1281	0.5	0.48	0.5		ETV1	GABPA	-20	-11	2325	2424	1181	0.51	0.49	0.51		FOS	NR3C1	-80	-71	6427	808	417	0.06	0.52	0.52		FOS	MAF	-200	-191	7488	228	69	0.01	0.3	0.3
FOS	ATF3	50	59	10498	5860	4647	0.44	0.79	0.79		FOS	BATF	60	69	8479	1312	744	0.09	0.57	0.57		FOS	TCF7L2	80	89	6378	457	311	0.05	0.68	0.68		FOS	MYC	-70	-61	8018	1261	696	0.09	0.55	0.55
FOS	BATF	60	69	10383	1604	885	0.09	0.55	0.55		FOS	FOSB	-70	-61	8380	3494	2815	0.34	0.81	0.81		FOS	TRIM28	-70	-61	6370	431	235	0.04	0.55	0.55		FOS	NFE2	-60	-51	8036	1731	559	0.07	0.32	0.32
FOS	FOSB	-70	-61	10347	4177	3341	0.32	0.8	0.8		FOS	FOSL1	-70	-61	8380	4380	3329	0.4	0.76	0.76		FOSB	JUNB	-70	-61	2352	4186	1140	0.48	0.27	0.48		FOS	NFE2L2	90	99	8050	964	322	0.04	0.33	0.33
FOS	FOSL1	-70	-61	10347	5273	4026	0.39	0.76	0.76		FOS	FOSL2	50	59	8499	8135	5612	0.66	0.69	0.69		FOSB	TRIM28	-70	-61	2352	431	188	0.08	0.44	0.44		FOS	NR3C1	-80	-71	8056	1007	522	0.06	0.52	0.52
FOS	FOSL2	50	59	10498	10041	6899	0.66	0.69	0.69		FOS	JUN	50	59	8499	7865	5979	0.7	0.76	0.76		FOSL1	JUNB	-80	-71	3019	4226	1718	0.57	0.41	0.57		FOS	TCF7L2	80	89	7971	552	374	0.05	0.68	0.68
FOS	JUNB	60	69	10383	6722	4660	0.45	0.69	0.69		FOS	MAF	80	89	8231	416	141	0.02	0.34	0.34		FOSL1	JUND	-70	-61	3010	6569	2325	0.77	0.35	0.77		FOS	TRIM28	-70	-61	8018	541	284	0.04	0.52	0.52
FOS	JUND	50	59	10498	10540	7143	0.68	0.68	0.68		FOS	MYC	-70	-61	8380	1517	863	0.1	0.57	0.57		FOSL1	TRIM28	-70	-61	3010	431	198	0.07	0.46	0.46		FOSB	JUNB	-70	-61	2868	5125	1511	0.53	0.29	0.53
FOS	MAF	40	49	9910	493	165	0.02	0.33	0.33		FOS	NFE2	-60	-51	8311	2052	785	0.09	0.38	0.38		FOSL2	BATF	-50	-41	6068	979	543	0.09	0.55	0.55		FOSB	TRIM28	-70	-61	2868	541	220	0.08	0.41	0.41
FOS	MYC	-70	-61	10347	1849	1048	0.1	0.57	0.57		FOS	NFE2L2	-60	-51	8311	1222	433	0.05	0.35	0.35		FOSL2	FOSB	-70	-61	6096	2352	1759	0.29	0.75	0.75		FOSL1	FOSL2	-70	-61	3718	7655	2736	0.74	0.36	0.74
FOS	NFE2	-50	-41	10385	2539	905	0.09	0.36	0.36		FOS	NR3C1	60	69	8479	1230	613	0.07	0.5	0.5		FOSL2	FOSL1	-70	-61	6096	3010	2211	0.36	0.73	0.73		FOSL1	JUN	-70	-61	3718	7589	2650	0.71	0.35	0.71
FOS	NFE2L2	30	39	9664	1456	505	0.05	0.35	0.35		FOS	TCF7L2	-70	-61	8380	691	485	0.06	0.7	0.7		FOSL2	JUNB	-60	-51	6065	4286	2609	0.43	0.61	0.61		FOSL1	JUNB	80	89	3634	5230	1950	0.54	0.37	0.54
FOS	NR3C1	-80	-71	10247	1419	748	0.07	0.53	0.53		FOS	TRIM28	-70	-61	8380	711	400	0.05	0.56	0.56		FOSL2	JUND	50	59	6212	6655	4105	0.66	0.62	0.66		FOSL1	NR3C1	-70	-61	3718	962	304	0.08	0.32	0.32
FOS	TCF7L2	-70	-61	10347	820	583	0.06	0.71	0.71		FOSB	JUNB	-70	-61	3494	5549	1696	0.49	0.31	0.49		FOSL2	MYC	-70	-61	6096	1012	562	0.09	0.56	0.56		FOSL1	TRIM28	-70	-61	3718	541	240	0.06	0.44	0.44
FOS	TRIM28	-70	-61	10347	863	477	0.05	0.55	0.55		FOSB	TRIM28	-70	-61	3494	711	322	0.09	0.45	0.45		FOSL2	NFE2	-60	-51	6065	1375	472	0.08	0.34	0.34		FOSL2	BACH2	40	49	7364	470	149	0.02	0.32	0.32
FOSB	BATF	-70	-61	4177	1636	550	0.13	0.34	0.34		FOSL1	BATF	-70	-61	4380	1335	520	0.12	0.39	0.39		FOSL2	NFE2L2	90	99	5969	786	271	0.05	0.34	0.34		FOSL2	BATF	-50	-41	7644	1206	669	0.09	0.55	0.55
FOSB	JUNB	-70	-61	4177	6662	2277	0.55	0.34	0.55		FOSL1	JUND	-70	-61	4380	8387	3404	0.78	0.41	0.78		FOSL2	NR3C1	-80	-71	6070	808	375	0.06	0.46	0.46		FOSL2	EP300	50	59	7815	2858	1940	0.25	0.68	0.68
FOSB	TRIM28	-70	-61	4177	863	370	0.09	0.43	0.43		FOSL1	NR3C1	-60	-51	4294	1222	389	0.09	0.32	0.32		FOSL2	TCF7L2	-70	-61	6096	444	321	0.05	0.72	0.72		FOSL2	FOSB	-70	-61	7655	2868	2122	0.28	0.74	0.74
FOSL1	BATF	-70	-61	5273	1636	627	0.12	0.38	0.38		FOSL1	TRIM28	-70	-61	4380	711	340	0.08	0.48	0.48		FOSL2	TRIM28	-70	-61	6096	431	256	0.04	0.59	0.59		FOSL2	JUNB	50	59	7815	5225	3496	0.45	0.67	0.67
FOSL1	FOSL2	-70	-61	5273	9976	3911	0.74	0.39	0.74		FOSL2	BATF	-50	-41	7924	1359	781	0.1	0.57	0.57		GATA1	GATA2	0	9	949	1036	482	0.51	0.47	0.51		FOSL2	JUND	50	59	7815	8495	5179	0.66	0.61	0.66
FOSL1	JUN	-70	-61	5273	9641	3759	0.71	0.39	0.71		FOSL2	FOSB	-70	-61	8107	3494	2654	0.33	0.76	0.76		GATA2	GATA4	0	9	1036	678	211	0.2	0.31	0.31		FOSL2	MAF	-180	-171	6462	230	72	0.01	0.31	0.31
FOSL1	JUNB	-70	-61	5273	6662	2776	0.53	0.42	0.53		FOSL2	FOSL1	-70	-61	8107	4380	3234	0.4	0.74	0.74		GATA2	GATA6	0	9	1036	907	355	0.34	0.39	0.39		FOSL2	MYC	-70	-61	7655	1261	693	0.09	0.55	0.55
FOSL1	TRIM28	-70	-61	5273	863	404	0.08	0.47	0.47		FOSL2	JUND	60	69	8125	8416	5511	0.68	0.65	0.68		JUN	BATF	-80	-71	5925	974	534	0.09	0.55	0.55		FOSL2	NFE2	-60	-51	7608	1731	564	0.07	0.33	0.33
FOSL2	BACH2	40	49	9551	768	250	0.03	0.33	0.33		FOSL2	MAF	-60	-51	8065	431	135	0.02	0.31	0.31		JUN	FOSB	-70	-61	6001	2352	1712	0.29	0.73	0.73		FOSL2	NFE2L2	-60	-51	7608	982	322	0.04	0.33	0.33
FOSL2	BATF	-70	-61	9976	1636	937	0.09	0.57	0.57		FOSL2	MYC	-70	-61	8107	1517	862	0.11	0.57	0.57		JUN	FOSL1	-70	-61	6001	3010	2143	0.36	0.71	0.71		FOSL2	NR3C1	-50	-41	7644	1031	477	0.06	0.46	0.46
FOSL2	FOSB	-70	-61	9976	4177	3150	0.32	0.75	0.75		FOSL2	NFE2	-60	-51	8065	2052	770	0.1	0.38	0.38		JUN	FOSL2	50	59	6138	6212	3872	0.63	0.62	0.63		FOSL2	TCF7L2	-70	-61	7655	538	392	0.05	0.73	0.73
FOSL2	JUNB	60	69	9891	6722	4617	0.47	0.69	0.69		FOSL2	NFE2L2	-40	-31	7704	1255	433	0.06	0.35	0.35		JUN	JUNB	-80	-71	5925	4226	2818	0.48	0.67	0.67		FOSL2	TRIM28	-70	-61	7655	541	311	0.04	0.57	0.57
FOSL2	JUND	50	59	10041	10540	6812	0.68	0.65	0.68		FOSL2	NR3C1	-70	-61	8107	1181	534	0.07	0.45	0.45		JUN	JUND	-90	-81	5959	6677	4242	0.71	0.64	0.71		FOXA1	FOXA3	130	139	1245	270	114	0.09	0.42	0.42
FOSL2	MAF	-60	-51	9923	498	161	0.02	0.32	0.32		FOSL2	TCF7L2	-70	-61	8107	691	517	0.06	0.75	0.75		JUN	MYC	-70	-61	6001	1012	559	0.09	0.55	0.55		FOXA2	FOXA3	130	139	994	270	123	0.12	0.46	0.46
FOSL2	MYC	-70	-61	9976	1849	1048	0.11	0.57	0.57		FOSL2	TRIM28	-70	-61	8107	711	446	0.06	0.63	0.63		JUN	NFE2	-60	-51	5903	1375	444	0.08	0.32	0.32		GATA2	GATA1	0	9	1293	1187	599	0.46	0.5	0.5
FOSL2	NFE2	-50	-41	9801	2539	898	0.09	0.35	0.35		FOXA1	FOXA3	-10	-1	1582	356	146	0.09	0.41	0.41		JUN	NFE2L2	90	99	5998	786	256	0.04	0.33	0.33		GATA2	GATA4	0	9	1293	859	258	0.2	0.3	0.3
FOSL2	NFE2L2	-40	-31	9537	1498	505	0.05	0.34	0.34		FOXA2	FOXA3	0	9	1261	403	135	0.11	0.33	0.33		JUN	NR3C1	-70	-61	6001	771	385	0.06	0.5	0.5		GATA2	GATA6	0	9	1293	1115	439	0.34	0.39	0.39
FOSL2	NR3C1	-60	-51	9923	1450	662	0.07	0.46	0.46		GABPA	ELK4	60	69	2409	979	489	0.2	0.5	0.5		JUN	TCF7L2	80	89	5925	457	296	0.05	0.65	0.65		JUN	BATF	-80	-71	7498	1188	639	0.09	0.54	0.54
FOSL2	TCF7L2	-70	-61	9976	820	616	0.06	0.75	0.75		GATA1	GATA2	0	9	1386	1462	756	0.55	0.52	0.55		JUN	TRIM28	-70	-61	6001	431	217	0.04	0.5	0.5		JUN	FOS	50	59	7750	8243	5678	0.73	0.69	0.73
FOSL2	TRIM28	-70	-61	9976	863	529	0.05	0.61	0.61		GATA2	GATA4	0	9	1462	982	359	0.25	0.37	0.37		JUNB	ATF3	-50	-41	4251	3410	1829	0.43	0.54	0.54		JUN	FOSB	-70	-61	7589	2868	2057	0.27	0.72	0.72
FOXA1	FOXA3	-10	-1	1982	434	174	0.09	0.4	0.4		GATA2	GATA6	0	9	1462	1294	605	0.41	0.47	0.47		JUNB	BACH1	30	39	4019	448	185	0.05	0.41	0.41		JUN	FOSL2	50	59	7750	7815	4857	0.63	0.62	0.63
FOXA2	FOXA3	0	9	1585	480	166	0.1	0.35	0.35		IRF4	SPI1	-40	-31	412	4386	151	0.37	0.03	0.37		JUNB	BATF	-80	-71	4226	974	527	0.12	0.54	0.54		JUN	JUNB	-80	-71	7498	5192	3343	0.45	0.64	0.64
GATA2	GATA1	0	9	1787	1689	917	0.51	0.54	0.54		JUN	BACH2	-60	-51	7613	660	199	0.03	0.3	0.3		JUNB	FOS	-60	-51	4286	6370	2976	0.69	0.47	0.69		JUN	JUND	50	59	7750	8495	5324	0.69	0.63	0.69
GATA2	GATA4	0	9	1787	1202	422	0.24	0.35	0.35		JUN	BATF	-80	-71	7636	1336	723	0.09	0.54	0.54		JUNB	JUND	-60	-51	4286	6509	2756	0.64	0.42	0.64		JUN	MYC	-70	-61	7589	1261	693	0.09	0.55	0.55
GATA2	GATA6	0	9	1787	1555	722	0.4	0.46	0.46		JUN	FOSB	-70	-61	7801	3494	2588	0.33	0.74	0.74		JUNB	MYC	-60	-51	4286	981	433	0.1	0.44	0.44		JUN	NFE2	-100	-91	7278	1623	491	0.07	0.3	0.3
IRF4	SPI1	40	49	499	5334	173	0.35	0.03	0.35		JUN	FOSL1	-70	-61	7801	4380	3117	0.4	0.71	0.71		JUNB	NFE2L2	90	99	4211	786	262	0.06	0.33	0.33		JUN	NFE2L2	-150	-141	6751	878	268	0.04	0.31	0.31
JUN	BATF	-80	-71	9478	1604	859	0.09	0.54	0.54		JUN	FOSL2	50	59	7865	8135	5145	0.65	0.63	0.65		JUNB	NR3C1	90	99	4211	773	400	0.09	0.52	0.52		JUN	NR3C1	-70	-61	7589	962	478	0.06	0.5	0.5
JUN	FOS	50	59	9747	10498	7345	0.75	0.7	0.75		JUN	JUNB	-70	-61	7801	5549	3659	0.47	0.66	0.66		JUNB	TCF7L2	-80	-71	4226	441	203	0.05	0.46	0.46		JUN	TCF7L2	80	89	7507	552	360	0.05	0.65	0.65
JUN	FOSB	-70	-61	9641	4177	3048	0.32	0.73	0.73		JUN	JUND	-70	-61	7801	8387	5472	0.7	0.65	0.7		JUNB	TRIM28	-30	-21	3786	391	165	0.04	0.42	0.42		JUN	TRIM28	50	59	7750	477	270	0.03	0.57	0.57
JUN	FOSL2	50	59	9747	10041	6327	0.65	0.63	0.65		JUN	MAF	80	89	7537	416	130	0.02	0.31	0.31		JUND	ATF3	-90	-81	6677	3421	2799	0.42	0.82	0.82		JUNB	JUND	-80	-71	5192	8469	3493	0.67	0.41	0.67
JUN	JUNB	60	69	9630	6722	4339	0.45	0.65	0.65		JUN	MYC	-70	-61	7801	1517	841	0.11	0.55	0.55		JUND	BATF	-80	-71	6664	974	568	0.09	0.58	0.58		JUNB	MYC	-70	-61	5125	1261	492	0.1	0.39	0.39
JUN	JUND	50	59	9747	10540	6763	0.69	0.64	0.69		JUN	NFE2	-50	-41	7726	2078	710	0.09	0.34	0.34		JUND	EP300	-80	-71	6664	2282	1529	0.23	0.67	0.67		JUNB	NR3C1	-80	-71	5192	1007	351	0.07	0.35	0.35
JUN	MAF	40	49	9256	493	150	0.02	0.3	0.3		JUN	NFE2L2	-40	-31	7363	1255	400	0.05	0.32	0.32		JUND	FOS	50	59	6655	6541	4390	0.66	0.67	0.67		JUNB	TCF7L2	80	89	5230	552	272	0.05	0.49	0.49
JUN	MYC	-70	-61	9641	1849	1023	0.11	0.55	0.55		JUN	NR3C1	-70	-61	7801	1181	562	0.07	0.48	0.48		JUND	FOSB	-70	-61	6569	2352	1807	0.28	0.77	0.77		JUNB	TRIM28	-50	-41	5196	476	228	0.04	0.48	0.48
JUN	NFE2	-50	-41	9604	2539	837	0.09	0.33	0.33		JUN	TCF7L2	80	89	7537	685	446	0.06	0.65	0.65		JUND	MYC	-70	-61	6569	1012	585	0.09	0.58	0.58		JUND	ATF3	-50	-41	8491	4271	3474	0.41	0.81	0.81
JUN	NFE2L2	30	39	9059	1456	454	0.05	0.31	0.31		JUN	TRIM28	-70	-61	7801	711	382	0.05	0.54	0.54		JUND	NFE2	-60	-51	6509	1375	506	0.08	0.37	0.37		JUND	BATF	-80	-71	8469	1188	679	0.08	0.57	0.57
JUN	NR3C1	50	59	9747	1415	688	0.07	0.49	0.49		JUNB	ATF3	-50	-41	5532	4694	2492	0.45	0.53	0.53		JUND	NFE2L2	-40	-31	6396	835	300	0.05	0.36	0.36		JUND	EP300	-80	-71	8469	2865	1893	0.22	0.66	0.66
JUN	TCF7L2	-70	-61	9641	820	533	0.06	0.65	0.65		JUNB	BACH1	30	39	5308	706	297	0.06	0.42	0.42		JUND	NR3C1	-70	-61	6569	771	304	0.05	0.39	0.39		JUND	FOSB	-70	-61	8379	2868	2191	0.26	0.76	0.76
JUN	TRIM28	-70	-61	9641	863	457	0.05	0.53	0.53		JUNB	BATF	-80	-71	5482	1336	734	0.13	0.55	0.55		JUND	TCF7L2	80	89	6620	457	316	0.05	0.69	0.69		JUND	FOSL1	-70	-61	8379	3718	2867	0.34	0.77	0.77
JUNB	JUND	-90	-81	6583	10445	4535	0.69	0.43	0.69		JUNB	FOS	-60	-51	5636	8311	3924	0.7	0.47	0.7		JUND	TRIM28	-70	-61	6569	431	254	0.04	0.59	0.59		JUND	MAF	-30	-21	7940	253	86	0.01	0.34	0.34
JUNB	MYC	-70	-61	6662	1849	753	0.11	0.41	0.41		JUNB	FOSL1	-60	-51	5636	4294	2424	0.43	0.56	0.56		KLF4	KLF5	-80	-71	795	434	140	0.18	0.32	0.32		JUND	MYC	-70	-61	8379	1261	728	0.09	0.58	0.58
JUNB	NR3C1	80	89	6625	1424	481	0.07	0.34	0.34		JUNB	FOSL2	-70	-61	5549	8107	3470	0.63	0.43	0.63		MAFG	MAFF	-150	-141	467	502	164	0.35	0.33	0.35		JUND	NFE2	-60	-51	8314	1731	605	0.07	0.35	0.35
JUNB	TCF7L2	-70	-61	6662	820	393	0.06	0.48	0.48		JUNB	JUND	-60	-51	5636	8264	3589	0.64	0.43	0.64		MAFG	MAFK	30	39	494	1187	257	0.52	0.22	0.52		JUND	NFE2L2	200	209	8163	984	363	0.04	0.37	0.37
JUNB	TRIM28	-70	-61	6662	863	357	0.05	0.41	0.41		JUNB	MAF	-90	-81	5483	390	141	0.03	0.36	0.36		MAFG	NFE2	50	59	488	1356	151	0.31	0.11	0.31		JUND	NR3C1	-50	-41	8491	1031	385	0.05	0.37	0.37
JUND	ATF3	50	59	10540	5860	4735	0.45	0.81	0.81		JUNB	MYC	-70	-61	5549	1517	669	0.12	0.44	0.44		MAX	MYCN	-30	-21	803	479	170	0.21	0.35	0.35		JUND	TCF7L2	80	89	8445	552	382	0.05	0.69	0.69
JUND	BATF	-80	-71	10417	1604	929	0.09	0.58	0.58		JUNB	NFE2	-60	-51	5636	2052	660	0.12	0.32	0.32		NFYB	NFYC	-70	-61	205	255	78	0.38	0.31	0.38		JUND	TRIM28	-70	-61	8379	541	307	0.04	0.57	0.57
JUND	FOSB	-70	-61	10476	4177	3227	0.31	0.77	0.77		JUNB	NFE2L2	-70	-61	5549	1180	421	0.08	0.36	0.36		NR3C1	FOSL1	-80	-71	808	3019	251	0.31	0.08	0.31		KLF4	KLF5	10	19	1074	453	159	0.15	0.35	0.35
JUND	FOSL1	-70	-61	10476	5273	4099	0.39	0.78	0.78		JUNB	NR3C1	60	69	5541	1230	610	0.11	0.5	0.5		PPARG	RAD21	-40	-31	504	9919	208	0.41	0.02	0.41		MAFF	MAFG	10	19	662	592	196	0.3	0.33	0.33
JUND	MAF	170	179	9031	405	124	0.01	0.31	0.31		JUNB	TCF7L2	-80	-71	5482	658	305	0.06	0.46	0.46		PPARG	RXRA	30	39	485	4328	174	0.36	0.04	0.36		MAFG	MAFK	30	39	630	1507	324	0.51	0.21	0.51
JUND	MYC	-70	-61	10476	1849	1079	0.1	0.58	0.58		JUNB	TRIM28	-70	-61	5549	711	293	0.05	0.41	0.41		PPARG	SMC3	30	39	485	7733	220	0.45	0.03	0.45		MAFG	NFE2	50	59	603	1732	188	0.31	0.11	0.31
JUND	NFE2	-50	-41	10488	2539	991	0.09	0.39	0.39		JUND	ATF3	-70	-61	8387	4811	3900	0.47	0.81	0.81		RAD21	RXRA	30	39	9782	4328	2313	0.24	0.53	0.53		MAX	MYCN	-30	-21	1031	599	214	0.21	0.36	0.36
JUND	NFE2L2	-40	-31	10114	1498	565	0.06	0.38	0.38		JUND	BACH2	-60	-51	8264	660	233	0.03	0.35	0.35		RAD21	SMC3	30	39	9782	7733	3478	0.36	0.45	0.45		MNT	MYCN	-30	-21	316	599	97	0.31	0.16	0.31
JUND	NR3C1	-60	-51	10352	1450	540	0.05	0.37	0.37		JUND	BATF	-80	-71	8365	1336	785	0.09	0.59	0.59		RUNX1	RUNX2	60	69	749	698	333	0.44	0.48	0.48		NFYA	NFYC	-40	-31	238	326	90	0.38	0.28	0.38
JUND	TCF7L2	-70	-61	10476	820	572	0.05	0.7	0.7		JUND	FOS	50	59	8430	8499	5803	0.69	0.68	0.69		RUNX1	RUNX3	-80	-71	743	357	209	0.28	0.59	0.59		NFYB	NFYC	190	199	266	323	89	0.33	0.28	0.33
JUND	TRIM28	-70	-61	10476	863	514	0.05	0.6	0.6		JUND	FOSB	-70	-61	8387	3494	2716	0.32	0.78	0.78		RUNX2	RUNX3	-110	-101	705	362	169	0.24	0.47	0.47		PPARG	RAD21	-40	-31	590	11630	227	0.38	0.02	0.38
KLF1	KLF4	-50	-41	2022	3332	612	0.3	0.18	0.3		JUND	MAF	-80	-71	8365	389	119	0.01	0.31	0.31		SCRT1	SCRT2	-30	-21	1207	559	327	0.27	0.58	0.58		PPARG	RXRA	30	39	579	4920	192	0.33	0.04	0.33
KLF1	KLF5	10	19	2086	3524	648	0.31	0.18	0.31		JUND	MYC	-70	-61	8387	1517	884	0.11	0.58	0.58		SMC3	RXRA	30	39	7733	4328	3340	0.43	0.77	0.77		PPARG	SMC3	30	39	579	8912	242	0.42	0.03	0.42
KLF1	SP1	-30	-21	2078	6316	626	0.3	0.1	0.3		JUND	NFE2	-50	-41	8424	2078	837	0.1	0.4	0.4		TP53	TP63	20	29	736	2228	327	0.44	0.15	0.44		RAD21	CTCFL	-30	-21	11834	7997	4026	0.34	0.5	0.5
KLF12	KLF9	-20	-11	1490	4618	453	0.3	0.1	0.3		JUND	NFE2L2	-40	-31	8086	1255	487	0.06	0.39	0.39		TP53	TP73	-50	-41	793	350	124	0.16	0.35	0.35		RAD21	RXRA	-40	-31	11630	4995	2647	0.23	0.53	0.53
KLF4	KLF5	20	29	3480	3590	1253	0.36	0.35	0.36		JUND	NR3C1	-60	-51	8264	1222	442	0.05	0.36	0.36		USF1	USF2	-70	-61	783	809	374	0.48	0.46	0.48		RAD21	SMC3	30	39	11403	8912	4028	0.35	0.45	0.45
KLF5	KLF12	50	59	3560	1501	548	0.15	0.37	0.37		JUND	TCF7L2	80	89	8288	685	479	0.06	0.7	0.7													RAD21	ZBTB7A	-40	-31	11630	728	448	0.04	0.62	0.62
KLF5	SP5	-30	-21	3605	2695	885	0.25	0.33	0.33		JUND	TRIM28	-70	-61	8387	711	432	0.05	0.61	0.61													RUNX1	RUNX2	60	69	951	874	412	0.43	0.47	0.47
KLF9	SP4	20	29	4795	2791	969	0.2	0.35	0.35		KLF1	KLF4	20	29	1864	3443	597	0.32	0.17	0.32													RUNX1	RUNX3	-110	-101	959	459	250	0.26	0.54	0.54
MAFF	MAFG	10	19	853	765	259	0.3	0.34	0.34		KLF1	KLF5	10	19	1892	3159	601	0.32	0.19	0.32													RUNX2	RUNX3	-110	-101	886	459	211	0.24	0.46	0.46
MAFG	NFE2	50	59	739	2462	239	0.32	0.1	0.32		KLF1	SP1	-30	-21	1859	5613	569	0.31	0.1	0.31													RXRA	ZBTB7A	-40	-31	4995	728	315	0.06	0.43	0.43
MAFK	MAFG	30	39	1969	775	394	0.2	0.51	0.51		KLF12	KLF9	10	19	1358	4211	409	0.3	0.1	0.3													SCRT1	SCRT2	60	69	1576	682	396	0.25	0.58	0.58
MAZ	SP5	10	19	3568	2645	804	0.23	0.3	0.3		KLF4	KLF5	20	29	3443	3202	1347	0.39	0.42	0.42													SMC3	RXRA	-40	-31	8830	4995	3828	0.43	0.77	0.77
MXI1	MYCN	-30	-21	738	1967	247	0.33	0.13	0.33		KLF5	KLF12	50	59	3180	1388	503	0.16	0.36	0.36													SMC3	ZBTB7A	-40	-31	8830	728	338	0.04	0.46	0.46
MYOD1	MYOG	30	39	1805	684	221	0.12	0.32	0.32		KLF5	SP5	-30	-21	3238	2404	833	0.26	0.35	0.35													SPI1	SPIB	-140	-131	3798	220	68	0.02	0.31	0.31
MYOD1	TCF21	-30	-21	1807	476	164	0.09	0.34	0.34		KLF9	SP1	-30	-21	4374	5613	1331	0.3	0.24	0.3													STAT3	STAT1	-40	-31	692	334	134	0.19	0.4	0.4
NFYA	NFYC	0	9	1544	1685	767	0.5	0.46	0.5		KLF9	SP4	20	29	4268	2543	891	0.21	0.35	0.35													TP53	TP63	20	29	979	2928	425	0.43	0.15	0.43
NFYB	NFYC	0	9	1383	1685	900	0.65	0.53	0.65		MAFF	MAFG	90	99	707	586	225	0.32	0.38	0.38													TP53	TP73	-50	-41	988	433	154	0.16	0.36	0.36
NR3C1	FOSL1	-50	-41	1470	5121	465	0.32	0.09	0.32		MAFG	MAFK	-40	-31	589	1607	322	0.55	0.2	0.55													USF1	USF2	-70	-61	986	984	475	0.48	0.48	0.48
PBX2	PBX1	10	19	440	478	218	0.5	0.46	0.5		MAFG	NFE2	50	59	609	1998	194	0.32	0.1	0.32
PBX2	PBX3	10	19	440	962	250	0.57	0.26	0.57		MAZ	KLF5	-10	-1	2257	2504	680	0.3	0.27	0.3
PPARG	SMC3	20	29	925	10738	293	0.32	0.03	0.32		MAZ	SP5	10	19	3185	2374	744	0.23	0.31	0.31
RAD21	CTCFL	-30	-21	14720	11772	5099	0.35	0.43	0.43		MXI1	MYCN	-30	-21	667	1704	225	0.34	0.13	0.34
RAD21	RXRA	30	39	14340	7127	3411	0.24	0.48	0.48		MYOD1	MYOG	30	39	1523	590	194	0.13	0.33	0.33
RAD21	SMC3	30	39	14340	11274	4993	0.35	0.44	0.44		NFYA	NFYC	40	49	1247	1250	681	0.55	0.54	0.55
RAD21	ZBTB7A	-40	-31	14470	2113	765	0.05	0.36	0.36		NFYC	NFYB	0	9	1472	1230	792	0.54	0.64	0.64
RUNX1	RUNX2	-40	-31	1219	1271	441	0.36	0.35	0.36		PPARG	RAD21	20	29	805	12630	247	0.31	0.02	0.31
RUNX1	RUNX3	-110	-101	1285	632	359	0.28	0.57	0.57		PPARG	SMC3	30	39	784	9869	259	0.33	0.03	0.33
RUNX3	RUNX2	-110	-101	632	1293	270	0.43	0.21	0.43		RAD21	RXRA	30	39	12446	6349	3016	0.24	0.48	0.48
SCRT1	SCRT2	90	99	2006	899	540	0.27	0.6	0.6		RAD21	SMC3	30	39	12446	9869	4356	0.35	0.44	0.44
SMC3	RXRA	-40	-31	11187	7223	4980	0.45	0.69	0.69		RAD21	ZBTB7A	-40	-31	12483	1858	666	0.05	0.36	0.36
SP1	CCNT2	-30	-21	6316	655	251	0.04	0.38	0.38		RUNX1	RUNX2	-50	-41	1071	1031	371	0.35	0.36	0.36
SP1	KLF12	-30	-21	6316	1546	680	0.11	0.44	0.44		RUNX1	RUNX3	-10	-1	1071	535	308	0.29	0.58	0.58
SP1	KLF5	-20	-11	6013	3580	1320	0.22	0.37	0.37		RUNX2	RUNX3	-110	-101	1082	509	221	0.2	0.43	0.43
SP1	SP2	20	29	6167	3560	1294	0.21	0.36	0.36		SCRT1	SCRT2	-30	-21	1537	751	437	0.28	0.58	0.58
SP1	SP4	-30	-21	6316	2844	1193	0.19	0.42	0.42		SMC3	RXRA	-40	-31	9670	6395	4366	0.45	0.68	0.68
SP1	SP5	-20	-11	6013	2649	1038	0.17	0.39	0.39		SP1	CCNT2	-30	-21	5613	598	241	0.04	0.4	0.4
SPI1	SPIB	-10	-1	5103	526	176	0.03	0.33	0.33		SP1	KLF12	-30	-21	5613	1425	637	0.11	0.45	0.45
STAT3	STAT1	-40	-31	1314	685	320	0.24	0.47	0.47		SP1	KLF5	-20	-11	5356	3188	1205	0.22	0.38	0.38
TEAD1	TEAD3	30	39	2146	354	160	0.07	0.45	0.45		SP1	SP2	20	29	5469	3218	1175	0.21	0.37	0.37
TEAD4	TEAD3	-50	-41	1703	370	117	0.07	0.32	0.32		SP1	SP4	-30	-21	5613	2599	1104	0.2	0.42	0.42
TFAP2C	TFAP2A	-50	-41	2165	1817	715	0.33	0.39	0.39		SP1	SP5	-20	-11	5356	2380	962	0.18	0.4	0.4
TP53	TP63	40	49	1300	3294	524	0.4	0.16	0.4		SP5	CCNT2	-60	-51	2260	519	157	0.07	0.3	0.3
TP53	TP73	40	49	1300	519	190	0.15	0.37	0.37		SPI1	SPIB	-10	-1	4114	454	148	0.04	0.33	0.33
USF1	USF2	50	59	1725	1946	557	0.32	0.29	0.32		STAT1	STAT3	60	69	546	1012	277	0.51	0.27	0.51
											TCF21	MYOD1	20	29	392	1509	135	0.34	0.09	0.34
											TFAP2A	TFAP2C	-50	-41	1540	1857	630	0.41	0.34	0.41
											TP53	TP63	40	49	1045	2631	429	0.41	0.16	0.41
											TP53	TP73	40	49	1045	418	156	0.15	0.37	0.37
											USF1	USF2	50	59	1480	1680	473	0.32	0.28	0.32
