## Supplementary material for "Systematic discovery of directional regulatory motifs associated with human insulator sites": Supplementary_Table7.xlsx

### Sheet: Sheet1
Supplementary Table 7. DNA-binding proteins associated with insulator or chromatin regulatory functions
DNA-binding proteins	References are provided for DBPs other than CTCF, RAD21, and SMC2
BATF	Cheung, K. L. et al. Distinct Roles of Brd2 and Brd4 in Potentiating the Transcriptional Program for Th17 Cell Differentiation. Molecular cell 65, 1068-1080 e1065, doi:10.1016/j.molcel.2016.12.022 (2017)
BCL6	Sabirov, M. et al. Mechanisms of CP190 Interaction with Architectural Proteins in Drosophila Melanogaster. Int J Mol Sci 22, doi:10.3390/ijms222212400 (2021)
CTCF
FOS	Chinenov, Y. & Kerppola, T. K. Close encounters of many kinds: Fos-Jun interactions that mediate transcription regulatory specificity. Oncogene 20, 2438-2452, doi:10.1038/sj.onc.1204385 (2001)
FOXA3	Iwafuchi-Doi, M. et al. The Pioneer Transcription Factor FoxA Maintains an Accessible Nucleosome Configuration at Enhancers for Tissue-Specific Gene Activation. Molecular cell 62, 79-91, doi:10.1016/j.molcel.2016.03.001 (2016
HNF4A	Iwafuchi-Doi, M. et al. The Pioneer Transcription Factor FoxA Maintains an Accessible Nucleosome Configuration at Enhancers for Tissue-Specific Gene Activation. Molecular cell 62, 79-91, doi:10.1016/j.molcel.2016.03.001 (2016
JUN	Chinenov, Y. & Kerppola, T. K. Close encounters of many kinds: Fos-Jun interactions that mediate transcription regulatory specificity. Oncogene 20, 2438-2452, doi:10.1038/sj.onc.1204385 (2001)
MAZ	Xiao, T., Li, X. & Felsenfeld, G. The Myc-associated zinc finger protein (MAZ) works together with CTCF to control cohesin positioning and genome organization. Proc Natl Acad Sci U S A 118, doi:10.1073/pnas.2023127118 (2021)
	Ortabozkoyun, H. et al. CRISPR and biochemical screens identify MAZ as a cofactor in CTCF-mediated insulation at Hox clusters. Nature genetics 54, 202-212, doi:10.1038/s41588-021-01008-5 (2022)
MeCP2	Chadwick, L. H. & Wade, P. A. MeCP2 in Rett syndrome: transcriptional repressor or chromatin architectural protein? Curr Opin Genet Dev 17, 121-125, doi:10.1016/j.gde.2007.02.003 (2007)
MYB	Santana, J. F. et al. The Dm-Myb Oncoprotein Contributes to Insulator Function and Stabilizes Repressive H3K27me3 PcG Domains. Cell Rep 30, 3218-3228 e3215, doi:10.1016/j.celrep.2020.02.053 (2020)
MYOD1	Dall'Agnese, A. et al. Transcription Factor-Directed Re-wiring of Chromatin Architecture for Somatic Cell Nuclear Reprogramming toward trans-Differentiation. Molecular cell 76, 453-472 e458, doi:10.1016/j.molcel.2019.07.036 (2019)
	Wang, R. et al. MyoD is a 3D genome structure organizer for muscle cell identity. Nat Commun. 13(1), 205, doi:10.1038/s41467-021-27865-6 (2022)
PAX5	Birshtein, B. K. Epigenetic Regulation of Individual Modules of the immunoglobulin heavy chain locus 3' Regulatory Region. Front Immunol 5, 163, doi:10.3389/fimmu.2014.00163 (2014)
PRDM9	Grey, C. et al. In vivo binding of PRDM9 reveals interactions with noncanonical genomic sites. Genome research 27, 580-590, doi:10.1101/gr.217240.116 (2017)
RAD21
SIN3A	Lutz, M. et al. Transcriptional repression by the insulator protein CTCF involves histone deacetylases. Nucleic acids research 28, 1707-1713, doi:10.1093/nar/28.8.1707 (2000)
SMAD2	Bergstrom, R. et al. Transforming growth factor beta promotes complexes between Smad proteins and the CCCTC-binding factor on the H19 imprinting control region chromatin. J Biol Chem 285, 19727-19737, doi:10.1074/jbc.M109.088385 (2010)
SMAD3	Bergstrom, R. et al. Transforming growth factor beta promotes complexes between Smad proteins and the CCCTC-binding factor on the H19 imprinting control region chromatin. J Biol Chem 285, 19727-19737, doi:10.1074/jbc.M109.088385 (2010)
SMC3
SPI1	Chadwick, L. H. & Wade, P. A. MeCP2 in Rett syndrome: transcriptional repressor or chromatin architectural protein? Curr Opin Genet Dev 17, 121-125, doi:10.1016/j.gde.2007.02.003 (2007)
TRIM28	Singh, P., Lee, D. H. & Szabo, P. E. More than insulator: multiple roles of CTCF at the H19-Igf2 imprinted domain. Front Genet 3, 214, doi:10.3389/fgene.2012.00214 (2012)
USF1	Huang, S., Li, X., Yusufzai, T. M., Qiu, Y. & Felsenfeld, G. USF1 recruits histone modification complexes and is critical for maintenance of a chromatin barrier. Mol Cell Biol 27, 7991-8002, doi:10.1128/MCB.01326-07 (2007)
VDR	Neme, A., Seuter, S. & Carlberg, C. Vitamin D-dependent chromatin association of CTCF in human monocytes. Biochim Biophys Acta 1859, 1380-1388, doi:10.1016/j.bbagrm.2016.08.008 (2016)
	Carlberg, C., Molecular endocrinology of vitamin D on the epigenome level. Mol. Cell Endocrinol. 453, 14-21, http://dx.doi.org/10.1016/j.mce.2017.03.016 (2017)
ZNF143	Bailey, S. D. et al. ZNF143 provides sequence specificity to secure chromatin interactions at gene promoters. Nat Commun 2, 6186, doi:10.1038/ncomms7186 (2015).
