## Supplementary material for "Systematic discovery of directional regulatory motifs associated with human insulator sites": Supplementary_Table8.xlsx

### Sheet: Sheet1
Supplementary Table 8. Distribution Patterns of DNA-binding sites of a protein around chromatin interaction sites.
Sharp peak	Broad peak	Peak pattern similar to CTCF
DUX4	BCL6	ATF3
FOX	MYB	BACH
GATA	MYOD1	BATF
HLF	SMAD2	CTCFL
HNF1B	SPI1	FOS
HOXB13	VDR	JUN
NANOG		MAF
NFL3		MYC
POU2F2		NFE2
POU5F1		NR3C1
SIX5		PPARG
SOX		RUNX
TAL1		RXRA
THAP11		TCF7L2
ZNF24		TEAD1
		TEAD4
		TRIM28
		YY2
		ZBTB7A
		ZKSCAN1
Some examples of DNA-binding proteins (DBPs) that exhibit a sharp peak, a broad peak, or a peak pattern similar to CTCF around chromatin interaction sites.
