## Supplementary material for "Systematic discovery of directional regulatory motifs associated with human insulator sites": Supplementary_Table9.xlsx

### Sheet: Sheet1
	Supplementary Table 9. Number of DNA-binding sites of predicted insulator-associated DBPs at splice sites.													Number of insulator-associated DNA-binding sites overlapping within 200 bp of the center of the splice sites at both ends of all introns.
														Entries are sorted by maximum number.											Entries are sorted by DBP name.
														An asterisk (*) indicates insulator-associated DBPs in each category (S1–S4).
		Selection Criteria		Median nunber of DNA sites	Mean number of DNA sites	Number of DBP	p value							DBP	S1		S2		S3		S4		Max		DBP	S1		S2		S3		S4		Max
														CNOT3	2841		2192		181		348		2841		AHR	251	*	220		19		24		251
	Overlap with splice sites	S1	Insulator-associated DBPs	362	748.74	58	2.6552e-06							EP300	2683	*	2166	*	164		210		2683		AR	313		240		130		183		313
			Other DBPs	114	301.89	354								YY1	2478		1961		97		191		2478		ARNT	315		266		15		19		315
		S2	Insulator-associated DBPs	594	725.36	50	8.0038e-07							E2F1	2341		1926		119		162		2341		ARNTL	36		32						36
			Other DBPs	107	250.25	346								SP1	2275		1841	*	148		248		2275		ASCL1	352	*	288	*	64		89	*	352
		S3	Insulator-associated DBPs	171	370.1	40	1.12498e-07							ELF1	2179		1772		104		132		2179		ASCL2	44		39						44
			Other DBPs	40	99.47	298								EGR1	2010	*	1581	*	151		226		2010		ATF1	352		305		33		47		352
		S4	Insulator-associated DBPs	145	275.05	37	1.45926e-06							ZFX	1796		1414		101		148		1796		ATF2	234		190		124		159	*	234
			Other DBPs	35	80.87	274								CTCF	1525	*	1252	*	466	*	573	*	1525		ATF3	553		455		327		410		553
														KLF9	1398	*	1163	*	116		162		1398		ATF4	180		147		85		112		180
	Number of insulator-associated DNA-binding sites overlapping within 200 bp of the center of the splice sites at both ends of introns, excluding the first and last introns.													ZNF143	1383		1150		62		84	*	1383		ATF7	90	*	68	*	49		69		90
														SIN3A	1347	*	1059	*	39		47		1347		ATOH1	31		25		6		8		31
														EGR3	1337	*	1091	*	93		119	*	1337		BACH1	87		65		32		48		87
														TCF12	1332		1132		41	*	54		1332		BACH2	99		85		41		52		99
														CTCFL	1310	*	1073	*	393	*	502	*	1310		BATF	133	*	116		67	*	79		133
														ETS1	1287		1110		65		90		1287		BATF3	7		7	*	6		6	*	7
														HEY1	1280		1031				21		1280		BCL11A	12		11				0		12
														SP2	1195		988	*	31		41		1195		BCL3	78		67		12		16		78
														NRF1	1106		900		96		140		1106		BCL6	66		57		11	*	17	*	66
														EGR2	1092	*	916	*	111		134		1092		BCLAF1	85		80						85
														MAZ	1087		887	*	53		70		1087		BDP1	23		13		13		23		23
														CEBPB	1028		717		658		961		1028		BHLHE40	650		515		46		79		650
														ZNF121	993		748		698		930		993		BRCA1	247		207				11		247
														SMAD3	987	*	833	*	27		39		987		CCNT2	191		168		5		7		191
														KLF5	931		791		62	*	82		931		CDX2	19		14	*	11		14	*	19
														TP63	911		628		520		791		911		CEBPA	305	*	150		128	*	269		305
														GABPA	883		770		49		67		883		CEBPB	1028		717		658		961		1028
														JUND	849	*	697	*	546	*	684	*	849		CEBPD	140		106		65		93		140
														ETV1	841	*	743		26		30		841		CEBPG	176		123		71		111		176
														TAF1	828		704	*			18		828		CEBPZ	21		19						21
														KLF4	828		729		175		252		828		CHD2	609		510		19		26		609
														ETV5	808		714		19		21		808		CLOCK	77		60	*	16		28		77
														SP5	805		673		39	*	67	*	805		CNOT3	2841		2192		181		348		2841
														FOS	803	*	651		492	*	621		803		CREB1	673		563		93		144		673
														ZNF770	799		610		548		720		799		CREB3L1	93		88		5		7		93
														E2F4	787		671		31		40		787		CREB5	39	*	34		10		14		39
														SRF	779		601		11		16		779		CREM	249		210		21		33		249
														RAD21	771	*	646	*	410	*	508	*	771		CTCF	1525	*	1252	*	466	*	573	*	1525
														PAX5	757	*	600	*	127		199		757		CTCFL	1310	*	1073	*	393	*	502	*	1310
														ERG	756		652		123		165		756		CXXC1	241		197						241
														HDAC2	755		641		11		14		755		DDIT3	45		39		21		28		45
														HIF1A	753		627		46		65		753		DEAF1	58		52						58
														JUN	749	*	601	*	455	*	580		749		DPF2	15		15		2		2		15
														FOSL2	744	*	593	*	445	*	565	*	744		DUX4	36		28	*	17		26		36
														NR2F2	732	*	503		470	*	688	*	732		E2F1	2341		1926		119		162		2341
														ESR1	712		489		357		573		712		E2F2	26		24						26
														YY2	677		600						677		E2F3	156		135						156
														ZBTB33	677		518		66		167		677		E2F4	787		671		31		40		787
														SP4	676		609		45		64		676		E2F6	591		491		23		32		591
														SPI1	674	*	523		259		368		674		E2F7	126		118		4		4		126
														CREB1	673		563		93		144		673		E2F8	45		35						45
														ZBTB7A	671	*	532	*	44	*	62	*	671		E4F1	38		33						38
														BHLHE40	650		515		46		79		650		EBF1	184		157		29	*	39		184
														MYCN	629	*	507	*	76	*	104	*	629		EGR1	2010	*	1581	*	151		226		2010
														GLIS1	615		520		55		76		615		EGR2	1092	*	916	*	111		134		1092
														CHD2	609		510		19		26		609		EGR3	1337	*	1091	*	93		119	*	1337
														SNAI2	609		419		284		454		609		EHF	227		202		30		37		227
														E2F6	591		491		23		32		591		ELF1	2179		1772		104		132		2179
														SMC3	583	*	496	*	332	*	394	*	583		ELF2	133		111						133
														KLF1	580		494	*	41		62		580		ELF3	455		407		35		46		455
														FLI1	567		489		116		145		567		ELF4	369		337		6		11		369
														RXRA	558	*	496	*	211	*	242	*	558		ELF5	41		36						41
														ATF3	553		455		327		410		553		ELK1	525		466		11		14		525
														TFAP4	553	*	463		83		107	*	553		ELK3	409		374		10		12		409
														ZBTB14	542		400						542		ELK4	345	*	311		5		6		345
														ETV4	534		484		6		7		534		EN1	12		7		3		6		12
														KLF6	526		441		12		16		526		EOMES	10		10		3		3		10
														ELK1	525		466		11		14		525		EP300	2683	*	2166	*	164		210		2683
														SMAD2	522		447		11	*	18		522		EPAS1	109	*	88		9	*	15		109
														TFDP1	518		454		12		17		518		ERF	274		258		3		3		274
														TCF4	516	*	341	*	322	*	491		516		ERG	756		652		123		165		756
														REST	500		410		85		124	*	500		ESR1	712		489		357		573		712
														KLF15	493		417		13		22		493		ESR2	143		122		30		37		143
														JUNB	493	*	382		266		365		493		ESRRA	90		79		32		39		90
														FOSL1	485		400		279		350		485		ETS1	1287		1110		65		90		1287
														TFAP2C	470		389		127	*	185	*	470		ETS2	46		38						46
														ELF3	455		407		35		46		455		ETV1	841	*	743		26		30		841
														FOSB	436		356		244		306		436		ETV2	157		150		7		7		157
														SMAD1	421	*	355		9		13		421		ETV4	534		484		6		7		534
														USF2	410		336		56		76		410		ETV5	808		714		19		21		808
														ELK3	409		374		10		12		409		ETV6	254		232		6		7		254
														MYOD1	378		317	*	105		137		378		ETV7	72		68						72
														SCRT1	378		287	*	193	*	268	*	378		FEZF1	16		15		4		4		16
														KLF12	375		328		14		19		375		FLI1	567		489		116		145		567
														ZNF341	371		315		14		19		371		FOS	803	*	651		492	*	621		803
														MAX	369		285		91		129		369		FOSB	436		356		244		306		436
														ELF4	369		337		6		11		369		FOSL1	485		400		279		350		485
														ZEB1	356	*	282		54		83		356		FOSL2	744	*	593	*	445	*	565	*	744
														ATF1	352		305		33		47		352		FOXA1	161		119		74		120		161
														ASCL1	352	*	288	*	64		89	*	352		FOXA2	138		97		69		103		138
														TEAD1	346		252		175		252		346		FOXA3	49		41		22		28	*	49
														ELK4	345	*	311		5		6		345		FOXH1	44		37	*	15		19		44
														ARNT	315		266		15		19		315		FOXK1	34	*	30		4		5		34
														AR	313		240		130		183		313		FOXK2	29		27		13		15		29
														MYB	312		264		22		29	*	312		FOXM1	21		19		11		11		21
														CEBPA	305	*	150		128	*	269		305		FOXO1	28		17		9		17		28
														TFAP2A	303		244		55		80		303		FOXO3	4		4				1		4
														NFKB1	299		243		51		68		299		FOXP1	58		50		16		23		58
														ZNF76	297		272		8		8		297		FOXP2	18		16		2		2		18
														WT1	291		241		22		30		291		FOXP3	23		21						23
														USF1	288		236		74		96	*	288		GABPA	883		770		49		67		883
														OTX2	286		229		172		221		286		GATA1	160		130		71		97		160
														NFYC	281		237		35	*	56		281		GATA2	143		112		58	*	84		143
														RFX1	279		234		60		79		279		GATA3	168		139		64		83		168
														RARA	279		209		132		186		279		GATA4	97		79		37		52		97
														NFYA	276		231		28		44		276		GATA6	122		103		52		66		122
														SETDB1	275		241				9		275		GFI1	36		31		7		9		36
														ERF	274		258		3		3		274		GFI1B	16		13		4		6		16
														NFIC	274		220		103		156		274		GLIS1	615		520		55		76		615
														TCF3	270		221		31	*	45		270		GLIS2	61		55						61
														NFYB	266		218		55		90		266		GLIS3	76		64				9		76
														KLF11	258		223		10		13		258		GMEB1	58		54						58
														ETV6	254		232		6		7		254		GMEB2	91		80						91
														AHR	251	*	220		19		24		251		GRHL1	38		26	*	14		24	*	38
														CREM	249		210		21		33		249		GRHL2	111	*	86		37	*	49		111
														NR2F1	248		171		146		215		248		HDAC1	192		107		81		154		192
														BRCA1	247		207				11		247		HDAC2	755		641		11		14		755
														MXI1	246		215		2		2		246		HES1	43		35						43
														NFIA	242		180		106		154		242		HEY1	1280		1031				21		1280
														CXXC1	241		197						241		HIC1	101		87				6		101
														ZNF35	239		212	*	37		48		239		HIF1A	753		627		46		65		753
														MBD2	236		190				36		236		HINFP	101		91						101
														ATF2	234		190		124		159	*	234		HLF	57		43		15		25		57
														EHF	227		202		30		37		227		HMBOX1	9		8		2		3		9
														TEAD4	226		175		105		143		226		HMGN3	18		16				3		18
														NFE2	225		174		98		140		225		HNF1B	30		24		22		28		30
														STAT3	223		194		49		60	*	223		HNF4A	98	*	86		25		31	*	98
														SPDEF	219		202		11		13		219		HNF4G	38		31		3		4		38
														NFKB2	208		179		16		23		208		HOXB13	39		34		25		29		39
														XBP1	208		181		14		15		208		HOXB8	1								1
														OSR2	199		161		25		33		199		HOXC9	3		1		1		2		3
														PBX3	198		169		31		39		198		HSF1	133		110		45		62		133
														HDAC1	192		107		81		154		192		IKZF1	162		124		80		111		162
														CCNT2	191		168		5		7		191		IKZF3	18		16						18
														MAFK	186		150		95		126		186		IRF1	165		152		5		7		165
														ZNF263	184		155		16		25		184		IRF2	34		27				4		34
														EBF1	184		157		29	*	39		184		IRF4	95		84		15		17		95
														SCRT2	182		134		85		116		182		ISL1	6		6				3		6
														ZNF740	181		156		22		30		181		JUN	749	*	601	*	455	*	580		749
														ATF4	180		147		85		112		180		JUNB	493	*	382		266		365		493
														RELA	180		157		32		43		180		JUND	849	*	697	*	546	*	684	*	849
														MYC	179		141		99		133		179		KLF1	580		494	*	41		62		580
														THAP11	177		157		17		22		177		KLF11	258		223		10		13		258
														CEBPG	176		123		71		111		176		KLF12	375		328		14		19		375
														OVOL2	175		153						175		KLF13	114		97						114
														THAP1	173		153						173		KLF15	493		417		13		22		493
														GATA3	168		139		64		83		168		KLF16	123	*	105						123
														RUNX2	168		142		50		64		168		KLF17	43		39						43
														TP53	167	*	116		81	*	125		167		KLF3	31		29						31
														MNT	167		129		27		46		167		KLF4	828		729		175		252		828
														IRF1	165		152		5		7		165		KLF5	931		791		62	*	82		931
														VEZF1	164		144						164		KLF6	526		441		12		16		526
														IKZF1	162		124		80		111		162		KLF7	31		30						31
														SIRT6	162		136		19		31		162		KLF8	107		93	*					107
														FOXA1	161		119		74		120		161		KLF9	1398	*	1163	*	116		162		1398
														MITF	161		123		64		97		161		LYL1	42		33		7		10		42
														GATA1	160		130		71		97		160		MAF	74		62		24		40		74
														ETV2	157		150		7		7		157		MAFF	73		54		39		53		73
														NR3C1	157	*	128	*	73	*	94	*	157		MAFG	65		45		35	*	49	*	65
														E2F3	156		135						156		MAFK	186		150		95		126		186
														SIX5	153		137		11		17		153		MAX	369		285		91		129		369
														ZBTB6	146		129		12		19		146		MAZ	1087		887	*	53		70		1087
														GATA2	143		112		58	*	84		143		MBD2	236		190				36		236
														ESR2	143		122		30		37		143		MECP2	55	*	39		21		44		55
														RUNX1	140	*	116	*	73	*	89	*	140		MEF2A	15		13		6		7		15
														CEBPD	140		106		65		93		140		MEF2B	23	*	21		8		9		23
														SP3	138		117						138		MEF2C	3		2						3
														FOXA2	138		97		69		103		138		MEF2D	12		9		6		8		12
														NR2C2	87		134	*	3		6		134		MEIS1	21		20		11		11		21
														SMAD4	134		110		21		29		134		MEIS2	19		16	*	2		7		19
														HSF1	133		110		45		62		133		MITF	161		123		64		97		161
														BATF	133	*	116		67	*	79		133		MLX	65		57		9		11		65
														ELF2	133		111						133		MNT	167		129		27		46		167
														ZFP42	132		122		2		2		132		MXI1	246		215		2		2		246
														PATZ1	131		111						131		MYB	312		264		22		29	*	312
														ZBTB42	131		112		15		17		131		MYBL2	42		36						42
														ZNF610	130		123						130		MYC	179		141		99		133		179
														E2F7	126		118		4		4		126		MYCN	629	*	507	*	76	*	104	*	629
														RFX3	123		103		16		21		123		MYOD1	378		317	*	105		137		378
														KLF16	123	*	105						123		MYOG	111		97	*	19		24		111
														GATA6	122		103		52		66		122		MZF1	28		24						28
														RELB	118		104		11		15		118		NANOG	19		16		10		11		19
														RFX2	117		109		14		14		117		NELFE	39		23						39
														RBPJ	117	*	101		10	*	15		117		NEUROD1	90		76		29		37		90
														ZIC2	114	*	102	*	21		24	*	114		NEUROG2	7		6		3		4		7
														KLF13	114		97						114		NFAT5	9								9
														NR2F6	114		80		69		99		114		NFE2	225		174		98		140		225
														NFE2L2	113		89		46		68		113		NFE2L2	113		89		46		68		113
														STAT1	111		89	*	15		27		111		NFIA	242		180		106		154		242
														GRHL2	111	*	86		37	*	49		111		NFIB	104		64		54		89		104
														MYOG	111		97	*	19		24		111		NFIC	274		220		103		156		274
														PAX2	110		77		38		61		110		NFIL3	46		37		17		22		46
														EPAS1	109	*	88		9	*	15		109		NFKB1	299		243		51		68		299
														TAL1	109		82		31		49		109		NFKB2	208		179		16		23		208
														TP73	108		76		62		95		108		NFYA	276		231		28		44		276
														KLF8	107		93	*					107		NFYB	266		218		55		90		266
														VDR	104	*	77	*	32	*	48	*	104		NFYC	281		237		35	*	56		281
														NFIB	104		64		54		89		104		NR1H3	27		20		9		13		27
														ZNF320	103	*	85	*	16		21		103		NR1H4	17		16						17
														PPARG	102		83		20		29		102		NR2C1	41		29		11		18		41
														HIC1	101		87				6		101		NR2C2	87		134	*	3		6		134
														HINFP	101		91						101		NR2F1	248		171		146		215		248
														PBX1	101		92		12		14		101		NR2F2	732	*	503		470	*	688	*	732
														SMAD5	100		90						100		NR2F6	114		80		69		99		114
														BACH2	99		85		41		52		99		NR3C1	157	*	128	*	73	*	94	*	157
														RFX5	98		87		29		32		98		NR4A1	29		23		5		9		29
														ZNF574	98		93		5		6		98		NR5A2	48		40		10	*	14		48
														HNF4A	98	*	86		25		31	*	98		NRF1	1106		900		96		140		1106
														GATA4	97		79		37		52		97		OLIG2	53		49		3		3		53
														TCF7L2	96		73		49		65		96		OSR2	199		161		25		33		199
														IRF4	95		84		15		17		95		OTX2	286		229		172		221		286
														CREB3L1	93		88		5		7		93		OVOL2	175		153						175
														GMEB2	91		80						91		PARP1	11		7		5		9		11
														ATF7	90	*	68	*	49		69		90		PATZ1	131		111						131
														NEUROD1	90		76		29		37		90		PAX2	110		77		38		61		110
														ESRRA	90		79		32		39		90		PAX3	9		8				2		9
														ZNF18	89	*	68	*	27		40		89		PAX5	757	*	600	*	127		199		757
														TFE3	88		74		8		11		88		PAX6	10		9		3		3		10
														TRIM28	88	*	79	*	38	*	44	*	88		PAX7	6								6
														REL	87		75		4		4		87		PBX1	101		92		12		14		101
														BACH1	87		65		32		48		87		PBX2	74		65	*	10		14		74
														BCLAF1	85		80						85		PBX3	198		169		31		39		198
														PLAG1	85		69						85		PDX1	12		9				2		12
														SPIB	84	*	75		24	*	31		84		PITX3	8								8
														BCL3	78		67		12		16		78		PKNOX1	52		44		20		26		52
														CLOCK	77		60	*	16		28		77		PLAG1	85		69						85
														GLIS3	76		64				9		76		POU2F1	18		12		5		8		18
														ZNF281	75		63						75		POU2F2	33		25		9		14		33
														PBX2	74		65	*	10		14		74		POU5F1	50		38		28		37		50
														MAF	74		62		24		40		74		PPARG	102		83		20		29		102
														ZNF189	74		63		11		12		74		PRDM1	46		37		5		7		46
														MAFF	73		54		39		53		73		PRDM14	19		16				5		19
														ETV7	72		68						72		PRDM4	12		12						12
														ZNF449	67	*	55		11		14		67		PRDM9	26	*	25		11		12		26
														RUNX3	67		55		35	*	40		67		PROX1	13		10				4		13
														BCL6	66		57		11	*	17	*	66		PTEN	32		21				13		32
														STAT5B	65		57		22		25		65		RAD21	771	*	646	*	410	*	508	*	771
														MAFG	65		45		35	*	49	*	65		RARA	279		209		132		186		279
														MLX	65		57		9		11		65		RARG	45		38		16		20		45
														SREBF2	63	*	46		31		41	*	63		RBPJ	117	*	101		10	*	15		117
														ZNF554	62		48		21		27		62		REL	87		75		4		4		87
														GLIS2	61		55						61		RELA	180		157		32		43		180
														TCF21	60		46		13		17		60		RELB	118		104		11		15		118
														SOX4	59		50		13		16		59		REST	500		410		85		124	*	500
														GMEB1	58		54						58		RFX1	279		234		60		79		279
														FOXP1	58		50		16		23		58		RFX2	117		109		14		14		117
														DEAF1	58		52						58		RFX3	123		103		16		21		123
														ZNF335	57		51						57		RFX5	98		87		29		32		98
														HLF	57		43		15		25		57		RUNX1	140	*	116	*	73	*	89	*	140
														ZNF436	56		45		27		35		56		RUNX2	168		142		50		64		168
														STAT5A	56		46		11		15		56		RUNX3	67		55		35	*	40		67
														ZBTB26	55		46				7		55		RXRA	558	*	496	*	211	*	242	*	558
														MECP2	55	*	39		21		44		55		RXRB	36		28		24		30		36
														OLIG2	53		49		3		3		53		SCRT1	378		287	*	193	*	268	*	378
														ZKSCAN1	53		44		20		26		53		SCRT2	182		134		85		116		182
														TEAD2	53		44						53		SETDB1	275		241				9		275
														PKNOX1	52		44		20		26		52		SIN3A	1347	*	1059	*	39		47		1347
														TFEB	51		44		4		5		51		SIRT6	162		136		19		31		162
														ZNF778	51		44		4		4		51		SIX1	12		10		2		4		12
														POU5F1	50		38		28		37		50		SIX2	30		25		8		12		30
														FOXA3	49		41		22		28	*	49		SIX5	153		137		11		17		153
														NR5A2	48		40		10	*	14		48		SMAD1	421	*	355		9		13		421
														ZNF692	48		37						48		SMAD2	522		447		11	*	18		522
														STAT4	48		44		4		5		48		SMAD3	987	*	833	*	27		39		987
														ETS2	46		38						46		SMAD4	134		110		21		29		134
														PRDM1	46		37		5		7		46		SMAD5	100		90						100
														NFIL3	46		37		17		22		46		SMC3	583	*	496	*	332	*	394	*	583
														DDIT3	45		39		21		28		45		SNAI2	609		419		284		454		609
														E2F8	45		35						45		SOX17	8								8
														RARG	45		38		16		20		45		SOX2	33		27		22		27		33
														ZNF24	44		30		20		30		44		SOX4	59		50		13		16		59
														ZNF134	44		39		5		6		44		SP1	2275		1841	*	148		248		2275
														FOXH1	44		37	*	15		19		44		SP2	1195		988	*	31		41		1195
														ZNF394	44		39						44		SP3	138		117						138
														ASCL2	44		39						44		SP4	676		609		45		64		676
														TEAD3	44	*	34		19		26		44		SP5	805		673		39	*	67	*	805
														ZNF257	44		36		2		4		44		SPDEF	219		202		11		13		219
														KLF17	43		39						43		SPI1	674	*	523		259		368		674
														ZNF83	43		40						43		SPIB	84	*	75		24	*	31		84
														HES1	43		35						43		SREBF1	28		18		8		13		28
														ZSCAN4	42		32		19		31		42		SREBF2	63	*	46		31		41	*	63
														LYL1	42		33		7		10		42		SRF	779		601		11		16		779
														MYBL2	42		36						42		STAT1	111		89	*	15		27		111
														NR2C1	41		29		11		18		41		STAT2	12		11		8		9		12
														TBP	41		37						41		STAT3	223		194		49		60	*	223
														ZNF511	41		35						41		STAT4	48		44		4		5		48
														ELF5	41		36						41		STAT5A	56		46		11		15		56
														ZSCAN30	40		34						40		STAT5B	65		57		22		25		65
														NELFE	39		23						39		STAT6	6		5						6
														HOXB13	39		34		25		29		39		T	1						1		1
														CREB5	39	*	34		10		14		39		TAF1	828		704	*			18		828
														HNF4G	38		31		3		4		38		TAL1	109		82		31		49		109
														TWIST1	38		30		7		9		38		TBP	41		37						41
														GRHL1	38		26	*	14		24	*	38		TBX21	22	*	31		5	*	7		31
														E4F1	38		33						38		TBX5	1								1
														ZBTB7B	37								37		TCF12	1332		1132		41	*	54		1332
														GFI1	36		31		7		9		36		TCF21	60		46		13		17		60
														DUX4	36		28	*	17		26		36		TCF3	270		221		31	*	45		270
														RXRB	36		28		24		30		36		TCF4	516	*	341	*	322	*	491		516
														ARNTL	36		32						36		TCF7	16		13		5		7		16
														ZNF768	35		28		21		28		35		TCF7L2	96		73		49		65		96
														IRF2	34		27				4		34		TEAD1	346		252		175		252		346
														FOXK1	34	*	30		4		5		34		TEAD2	53		44						53
														ZNF614	33		31						33		TEAD3	44	*	34		19		26		44
														SOX2	33		27		22		27		33		TEAD4	226		175		105		143		226
														ZNF382	33		28		18		23		33		TFAP2A	303		244		55		80		303
														POU2F2	33		25		9		14		33		TFAP2C	470		389		127	*	185	*	470
														PTEN	32		21				13		32		TFAP4	553	*	463		83		107	*	553
														ZBTB40	32		27						32		TFDP1	518		454		12		17		518
														ATOH1	31		25		6		8		31		TFE3	88		74		8		11		88
														KLF3	31		29						31		TFEB	51		44		4		5		51
														KLF7	31		30						31		TGIF2	15		8						15
														TBX21	22	*	31		5	*	7		31		THAP1	173		153						173
														SIX2	30		25		8		12		30		THAP11	177		157		17		22		177
														HNF1B	30		24		22		28		30		TP53	167	*	116		81	*	125		167
														NR4A1	29		23		5		9		29		TP63	911		628		520		791		911
														ZNF680	29		20		14		22		29		TP73	108		76		62		95		108
														FOXK2	29		27		13		15		29		TRIM28	88	*	79	*	38	*	44	*	88
														MZF1	28		24						28		TRPS1	17								17
														FOXO1	28		17		9		17		28		TWIST1	38		30		7		9		38
														SREBF1	28		18		8		13		28		USF1	288		236		74		96	*	288
														NR1H3	27		20		9		13		27		USF2	410		336		56		76		410
														PRDM9	26	*	25		11		12		26		VDR	104	*	77	*	32	*	48	*	104
														ZNF329	26	*	20	*	12	*	17	*	26		VEZF1	164		144						164
														E2F2	26		24						26		WT1	291		241		22		30		291
														ZFHX2	25		22						25		XBP1	208		181		14		15		208
														ZXDB	25		22						25		XRCC4	5		5		2		2		5
														ZNF792	25		22						25		YY1	2478		1961		97		191		2478
														ZNF490	8		24		5		8		24		YY2	677		600						677
														ZNF264	10		24		3		8		24		ZBTB12	22		19						22
														ZFP3	23		21	*	11		12	*	23		ZBTB14	542		400						542
														ZNF30	23		21		4		6		23		ZBTB18	16		15						16
														FOXP3	23		21						23		ZBTB2	9								9
														MEF2B	23	*	21		8		9		23		ZBTB26	55		46				7		55
														BDP1	23		13		13		23		23		ZBTB33	677		518		66		167		677
														ZNF331	23		19		7		10		23		ZBTB40	32		27						32
														ZNF563	23		18				5		23		ZBTB42	131		112		15		17		131
														ZNF513	22								22		ZBTB6	146		129		12		19		146
														ZBTB12	22		19						22		ZBTB7A	671	*	532	*	44	*	62	*	671
														ZNF652	21		17				4		21		ZBTB7B	37								37
														FOXM1	21		19		11		11		21		ZEB1	356	*	282		54		83		356
														MEIS1	21		20		11		11		21		ZFHX2	25		22						25
														CEBPZ	21		19						21		ZFP1	5		3				0		5
														ZIM3	20		16		7		10		20		ZFP3	23		21	*	11		12	*	23
														PRDM14	19		16				5		19		ZFP42	132		122		2		2		132
														NANOG	19		16		10		11		19		ZFX	1796		1414		101		148		1796
														ZNF213	19								19		ZIC2	114	*	102	*	21		24	*	114
														CDX2	19		14	*	11		14	*	19		ZIM3	20		16		7		10		20
														ZNF317	19		15		13		16		19		ZKSCAN1	53		44		20		26		53
														MEIS2	19		16	*	2		7		19		ZNF121	993		748		698		930		993
														FOXP2	18		16		2		2		18		ZNF134	44		39		5		6		44
														HMGN3	18		16				3		18		ZNF140	9		9		5		5		9
														ZNF596	18		14		3		4		18		ZNF143	1383		1150		62		84	*	1383
														ZNF528	18		13		3		6		18		ZNF18	89	*	68	*	27		40		89
														POU2F1	18		12		5		8		18		ZNF184	1						1		1
														IKZF3	18		16						18		ZNF189	74		63		11		12		74
														TRPS1	17								17		ZNF213	19								19
														NR1H4	17		16						17		ZNF24	44		30		20		30		44
														ZNF324	17		11		7		13		17		ZNF257	44		36		2		4		44
														FEZF1	16		15		4		4		16		ZNF260	9		5		5		9		9
														TCF7	16		13		5		7		16		ZNF263	184		155		16		25		184
														GFI1B	16		13		4		6		16		ZNF264	10		24		3		8		24
														ZBTB18	16		15						16		ZNF281	75		63						75
														TGIF2	15		8						15		ZNF30	23		21		4		6		23
														DPF2	15		15		2		2		15		ZNF317	19		15		13		16		19
														MEF2A	15		13		6		7		15		ZNF320	103	*	85	*	16		21		103
														ZNF547	15		12		3		4		15		ZNF324	17		11		7		13		17
														ZNF8	14		10		10		14		14		ZNF329	26	*	20	*	12	*	17	*	26
														PROX1	13		10				4		13		ZNF331	23		19		7		10		23
														ZNF549	12		6		2		7		12		ZNF335	57		51						57
														PRDM4	12		12						12		ZNF341	371		315		14		19		371
														STAT2	12		11		8		9		12		ZNF35	239		212	*	37		48		239
														SIX1	12		10		2		4		12		ZNF382	33		28		18		23		33
														MEF2D	12		9		6		8		12		ZNF394	44		39						44
														EN1	12		7		3		6		12		ZNF41	5		4				3		5
														BCL11A	12		11				0		12		ZNF436	56		45		27		35		56
														PDX1	12		9				2		12		ZNF449	67	*	55		11		14		67
														PARP1	11		7		5		9		11		ZNF490	8		24		5		8		24
														EOMES	10		10		3		3		10		ZNF502	5		5				2		5
														PAX6	10		9		3		3		10		ZNF511	41		35						41
														ZNF582	10		8		1		2		10		ZNF513	22								22
														ZNF260	9		5		5		9		9		ZNF528	18		13		3		6		18
														ZNF140	9		9		5		5		9		ZNF547	15		12		3		4		15
														HMBOX1	9		8		2		3		9		ZNF549	12		6		2		7		12
														ZBTB2	9								9		ZNF554	62		48		21		27		62
														ZNF85	9		7				5		9		ZNF563	23		18				5		23
														PAX3	9		8				2		9		ZNF574	98		93		5		6		98
														NFAT5	9								9		ZNF582	10		8		1		2		10
														SOX17	8								8		ZNF586	2		1		1		2		2
														PITX3	8								8		ZNF596	18		14		3		4		18
														ZNF669	7						6		7		ZNF610	130		123						130
														NEUROG2	7		6		3		4		7		ZNF614	33		31						33
														BATF3	7		7	*	6		6	*	7		ZNF652	21		17				4		21
														ZNF667	7								7		ZNF667	7								7
														ISL1	6		6				3		6		ZNF669	7						6		7
														PAX7	6								6		ZNF680	29		20		14		22		29
														STAT6	6		5						6		ZNF692	48		37						48
														ZNF502	5		5				2		5		ZNF708	5		3		2		3		5
														ZSCAN5C	5		4		2		3		5		ZNF740	181		156		22		30		181
														XRCC4	5		5		2		2		5		ZNF76	297		272		8		8		297
														ZNF708	5		3		2		3		5		ZNF768	35		28		21		28		35
														ZFP1	5		3				0		5		ZNF770	799		610		548		720		799
														ZZZ3	5	*							5		ZNF778	51		44		4		4		51
														ZNF41	5		4				3		5		ZNF792	25		22						25
														FOXO3	4		4				1		4		ZNF8	14		10		10		14		14
														MEF2C	3		2						3		ZNF83	43		40						43
														HOXC9	3		1		1		2		3		ZNF85	9		7				5		9
														ZNF586	2		1		1		2		2		ZSCAN30	40		34						40
														ZNF184	1						1		1		ZSCAN4	42		32		19		31		42
														TBX5	1								1		ZSCAN5C	5		4		2		3		5
														T	1						1		1		ZXDB	25		22						25
														HOXB8	1								1		ZZZ3	5	*							5
